# Single-cell profiling uncovers regulatory programs of pathogenic Th2 cells in allergic asthma

**DOI:** 10.1101/2023.08.10.552772

**Authors:** Matarr Khan, Marlis Alteneder, Wolfgang Reiter, Thomas Krausgruber, Lina Dobnikar, Moritz Madern, Monika Waldherr, Christoph Bock, Markus Hartl, Wilfried Ellmeier, Johan Henriksson, Nicole Boucheron

**Affiliations:** Medical University of Vienna, Institute of Immunology, Division of Immunobiology, Center for Pathophysiology, Infectiology and Immunology, Vienna, Austria; University of Vienna, Vienna Biocenter Campus (VBC), Department of Biochemistry and Cell Biology, Max Perutz Labs, Vienna, Austria; University of Vienna, Vienna Biocenter Campus (VBC), Mass Spectrometry Facility, Max Perutz Labs, Vienna, Austria; CeMM Research Center for Molecular Medicine of the Austrian Academy of Sciences, Vienna, Austria; Medical University of Vienna, Institute of Artificial Intelligence, Center for Medical Data Science, Vienna, Austria; Umeå University, the Laboratory for Molecular Infection Medicine Sweden (MIMS), Umeå; Centre for Microbial Research (UCMR), Integrated Science Lab (Icelab), Department of Molecular biology, Umeå, Sweden

## Abstract

Lung pathogenic T helper type 2 (pTh2) cells are important drivers of allergic asthma, but fundamental questions remain regarding their regulation and heterogeneity. The differentiation and effector functions of immune cells are tightly regulated by epigenetic processes. Histone deacetylase 1 (HDAC1) is an important epigenetic regulator of T cells, however, its role in pTh2 cells is yet to be determined. Here we investigate immune regulation in allergic asthma by single-cell RNA sequencing (scRNA-seq) in mice challenged with house dust mite, in the presence and absence of HDAC1 function. Our analyses reveal two distinct subsets of lung pTh2 cells: pathogenic effector Th2 (peTh2) and pathogenic Th2 tissue-resident memory (Th2 Trm) cells. Both pTh2 cell subsets are highly proinflammatory and exhibit distinct transcriptional and phenotypic signatures as compared with other lung Th subsets. Based on our scRNA-seq analysis, we identify conditions to generate pTh2 cells *in vitro* and confirm that these *in vitro* generated pTh2 cells have a similar transcriptional profile as lung peTh2 cells. Using our new *in vitro* model, we demonstrate that the p38 mitogen-activated protein kinase pathway is critical for interleukin-5 (IL-5) and IL-13 expression in pTh2 cells. Our data further underline the importance of HDAC1 in limiting the pathogenicity of lung and *in vitro* pTh2 cells and in the formation of lung Th2 Trm cells. In summary, we have generated novel insights into pTh2 cell biology and established a new *in vitro* model for investigating pTh2 cells that will be useful for discovering molecular mechanisms involved in pTh2-mediated allergic asthma.
