## Supplementary Table 1 for "Single-cell profiling uncovers regulatory programs of pathogenic Th2 cells in allergic asthma"

### Sheet: Number of Lung cells
	Total number of lung cells from each sample and distribution across clusters
Samples/Clusters	0	1	2	3	4	5	6	7	8	9	10	11	12	13
WT IL-13- Th (HDM)	14	11	119	152	333	44	203	30	40	29	42	25	4	5
WT IL-13+Th (HDM)	0	2	535	21	145	243	127	3	27	26	33	2	7	4
WT naive (HDM)	626	488	0	31	0	0	2	119	5	4	0	4	11	4
WT IL-13- Th (PBS)	50	21	4	205	36	2	17	7	60	6	1	10	4	5
WT naive (PBS)	752	661	0	15	0	1	0	59	3	0	0	4	3	3
HDAC1-cKO IL-13- Th (HDM)	16	5	54	155	180	39	118	11	79	17	6	5	2	10
HDAC1-cKO IL-13+Th (HDM)	4	3	325	11	43	377	83	2	30	13	20	3	6	2
HDAC1-cKO naive (HDM)	572	577	0	23	0	1	4	102	2	5	0	4	9	3
HDAC1-cKO IL-13- Th (PBS)	31	14	12	214	45	10	32	11	75	10	1	3	2	2
HDAC1-cKO naive (PBS)	481	477	0	21	0	0	1	101	1	5	0	7	4	5
Total no. of cells/cluster	2546	2259	1049	848	782	717	587	445	322	115	103	67	52	43	9935
		Percentage of IL-13+ cells	81.9828			86.4714	35.7751
Samples/Clusters	peTh2 (Cluster 2)		Th2 Trm (Cluster 5 )
	# cells	%	# cells	%
WT IL-13- Th (HDM)	119	11.3441	44	6.13668
WT IL-13+Th (HDM)	535	51.001	243	33.8912
KO IL-13- Th (HDM)	54	5.14776	39	5.43933
KO IL-13+Th (HDM)	325	30.9819	377	52.5802
100
