## Supplementary Table 3 for "Single-cell profiling uncovers regulatory programs of pathogenic Th2 cells in allergic asthma"

### Sheet: GSEA result  Fig. 1d
	GSEA result for comparison of peTh2 cells (cluster 2) with Day 15 Th2 cells from Tibbitt et al (2019)
pathway	pvalue	adjpvalue	Size	NES	genes
Day_15_Th2_genelist	5.11385e-13	5.11385e-13	109	2.10553	Il5,Il13,Plac8,Gata3,Bhlhe40,Pdcd1,Cxcr6,Uhrf2,Il1rl1,Rgs1,Tnfsf11,Rora,Nfkb1,Lgals1,Rbpj,Hlf,Id2,Lgals3,Igfbp7,Tnfrsf4,Tagln2,Socs2,S100a4,S100a6,Vim,Ltb4r1,Fgl2,Cish,Bcl2a1d,Crip1,Cd44,Rgs2,Samsn1,Ctla2a,S100a11,Ahnak,Plin2,Cotl1,S100a10,Rab8b,Pparg,Capg,Ndfip1,Sh3bgrl3,Lmna,Tnfaip3,Litaf,Mapkapk3,Ctla4,Paxbp1,Dusp1,Ramp1,Ldlrad4,Dgat1,Maf,Dennd5a,Junb,Cd200r1,Gng2,Cmtm7

### Sheet: GSEA result  Fig. 1e
	GSEA result for comparison of Th2 Trm cells (cluster 5) with Day 15 Th2 cells from Tibbitt et al (2019)
pathway	pvalue	adjpvalue	Size	NES	genes
Day_15_Th2_genelist	1.24609e-18	1.24609e-18	68	2.72631	Bhlhe40,Maf,Tagln2,Dusp1,Ctla2a,Ahnak,Gclc,Rbpj,Podnl1,Uhrf2,Plk3,Lgals1,Fgl2,S100a4,Nrp1,Hnrnpll,Sept11,Ramp1,Mns1,Serinc3,Capg,Gng2,Hlf,Klf6,S100a11,Znrf1,Sh3bgrl3,Gnb2,Pparg,Gata3,Cd44,S100a10,Cish,Tnfaip3,S100a6,Vim,Aprt,Il1rl1,Ccdc50,Itm2b,Socs2,Camk2n1,Atp2b1,Paxbp1,Plac8,Igfbp7,Lgals3,Rgs1,Gabarapl2,Zyx,Sh3bgrl,Sh2b1,Sorl1,Acot7,Ltb4r1

### Sheet: DEGs (clus 2, 5) & Day 15 Th2
		Differentially expressed genes from peTh2 cells (cluster 2), Th2 Trm cells ()cluster 5), and airway pTh2 cells (Day 15 Th2 cells) used for Fig. 1f
DEGs (adjusted P value < 0.05) for peTh2 (cluster 2)		DEGs (adjusted P value < 0.05) for Th2 Trm (cluster 5)		DEGs (adjusted P value < 0.05) from airway pTh2 cells (Day 15 Th2 cells)
Il5		Gadd45b		Fgl2
Il13		Fosb		Cxcr6
Areg		Mns1		Rgs1
Plac8		Tmsb4x		Id2
Il4		Bhlhe40		Serinc3
Tnfsf8		Cd69		Cd44
Gata3		Furin		Il1rl1
Furin		Ahnak		Rbpj
Hilpda		Maf		Tagln2
Bhlhe40		AC149090.1		Bhlhe40
Pdcd1		Tagln2		Ahnak
Cxcr6		Podnl1		Ctla2a
Uhrf2		Spry1		S100a4
Gadd45b		Lgals1		S100a11
Il1rl1		Egr1		Capg
Bcl2a1b		S100a4		Igfbp7
Rgs1		Fgl2		Sh3bgrl3
Zeb2		Xist		S100a10
Rora		Rbpj		Litaf
Nfkb1		Adcy7		Plac8
Lgals1		Il1rl1		Nfkb1
Rbpj		Nfkbid		Cish
Atf3		Gata3		H2-D1
Hlf		Nrp1		Ltb4r1
Igfbp7		Cd52		Hlf
Ehd1		Plk3		Ifngr1
S100a4		Itm2b		S100a6
Ltb4r1		Sh3bgrl3		Ccr8
Fgl2		Ucp2		Lgals1
Bcl2a1d		Lpar6		Vim
Tmsb4x		Capg		Itm2b
Sytl3		Uhrf2		Btg1
Cish		S100a10		Sorl1
Pparg		S100a6		Gata3
Cd52		Vim		Klf6
Rgs16		Hlf		Maf
Cd44		S100a11		Samsn1
Rab11fip1		Gng2		Rgs2
S100a6		Ctla2a		Atp2b4
Calca		Itgb1		Rap1b
Tnfrsf4		Pparg		Nrp1
Cd40lg		Sept11		Camk2n1
Stx11		Cd44		Mir6236
Il2ra		Serinc3		Bcl2a1d
Sla		Hnrnpll		Tpt1
Baz1a		Ubb		Rora
Itgav		Fos		Fam129a
Tnfsf11		Sept9		Il18rap
Socs2		Gclc		Ttc39c
Ahnak		Ccdc50		Ccr2
Id2		Ptms		Dhrs3
Tagln2		Ptpn7		Lgals3
Lgals3		Mir155hg		Adam8
Jak2		2310001H17Rik		Neurl3
Rel		Gnb2		Myadm
Vim		Zcchc10		Lmna
Traf1		Znrf1		Itgae
Phlda1		Unc119		Lpxn
Nr4a1		Tespa1		Tmem64
Srgn		Ramp1		Runx2
S100a11		Emp3		Icos
Itgb1		Pfn1		Gnb2
Mt1		Rgs1		Zfp36l2
Rab8b		Il4		Gng2
Slc15a3		Actb		Adam19
Ndfip1		Dusp1		Plp2
Samsn1		Itga4		Plin2
Nr3c1		Camk2n1		Tnfrsf4
Fam110a		Fam122a		Lztfl1
Dusp4		Zeb2		Il13
Capg		Rpl37a		Endod1
Tgfb1		Igfbp7		Syngr2
Ikzf3		Socs2		Uhrf2
Cd200r1		Rasgrp1		Mapkapk3
Mir155hg		Thy1		Cpd
S100a10		Nfkbia		Sept11
Plin2		Tob2		Gclc
Myo1e		AU020206		Ypel3
Sh3bgrl3		Malat1		Junb
Smim3		Rinl		Epas1
Ddit4		Cish		Cdc42ep3
Akap13		Pstpip1		Tnfaip3
Mapkapk3		Ncor1		Acsbg1
Smco4		Ltb4r1		Rb1
Ero1l		Sec11c		Vdr
Nfil3		Atxn1		Hnrnpll
Raph1		Atp5e		Gna15
Anxa2		Dleu2		Slc25a3
Gng2		Gm2a		Cd200r1
Aldoa		Nr4a1		Skil
Picalm		Zyx		Tnfsf11
Ctla4		S100a13		Cotl1
Ptms		Arrb2		Paxbp1
Il10ra		Lgals3		Sh2b1
Crip1		Clic1		Mns1
Nfkbia		Aprt		Ttc39b
Prr7		Tnfaip3		Gabarapl2
Irf4		Gnas		Cmtm7
Dennd5a		Plac8		Aprt
Jdp2		Atp2b1		Osbpl3
Kdm6b		Rac2		Pld3
Ipmk		Nfat5		Acot7
Cotl1		Calm3		Rpsa
Nfkbib		Tle5		Ramp1
Ifitm3		Serpinb6a		Znrf1
Impa2		Nfkb1		Cmpk1
Cd82		Etfb		Il7r
Nfkbiz		Sh2b1		Ctla4
Ccdc50		Ccdc88c		Dennd5a
D16Ertd472e		mt-Co1		Tprgl
Tent5a		Acot7		Atp2b1
Bcl2l1		Laptm5		Fam107b
B3gnt2		Cers4		Dgat1
Maf		Sh3bgrl		Rab8b
Litaf		Gabarapl2		Pdcd1
Acot7		Picalm		Lig1
Slc25a19		Ppp1r18		Crip1
Rnf19b		Arhgef6		Bri3
Nrp1		Jun		Ldlrad4
Hccs		Klf6		Ctla2b
Pfn1		Ndfip1		4932438H23Rik
Dennd4a		Arglu1		Grina
Rhof		Itgb7		Ndfip1
Atp2b4		Dennd1c		Ccdc50
Lmna		Maz		Reep5
Il10		Sorl1		Adck5
Myl12a		Tnfsf8		Plk3
Rasgrp1		Phlda1		Coro2a
Creb3l2		Tspan32		Rpl38
Actb		Pdia3		Dusp1
Eea1		Rpl29		Socs2
Ctla2a		Bcl11b		Rnf128
Ell2		Idh3b		Il5
Rilpl2		Skap1		Pparg
Map2k3		Crip1		Cass4
Adam8		Ubl3		St6galnac3
Orai1		Lat		Acvr2a
Txn1		Atp5c1		Pear1
Runx2		Atrx		Pla2g16
Tnfrsf9		Rbm39		Apol9b
Hif1a		Slc38a2		Pi4k2a
Ybx3		Capns1		Rnase4
Gm2a		Ctsb		Gabbr1
Lcp1		Prr13		Ptger4
Tnfrsf1b		Cd3g		AW112010
Fnbp1		Apobec3		Crmp1
Ccr1		Slc3a2		L1cam
Il18rap		Hspa8		Tmem128
Serpinb6a		Cotl1		Gm17745
Fam129a		Fxyd5		Hip1
Myo1g		Paxbp1		Ccr1
Aebp2		Rps11		H3f3b
Ubl3		Smpdl3a		Cd101
Ldlrad4		Gm42418		Myo1e
Tnfrsf18		Id2		Zyx
Tnfaip3		Cd4		Ppp2ca
Atxn1		Ccr2		Atpif1
Prr13		Cd37		Icosl
Ttc39c		Tsc22d4		Il17rb
Tiam1		Selenof		Sh3bgrl
Sec11c		Gpi1		Cpne7
Cmtm7		Ssbp4		Podnl1
Ramp1		Ppp1ca		Sdf2
Cd28		2410006H16Rik
Ifrd1		mt-Co3
Calm3		Rora
Clic1		Cd40lg
Plk3		Tspo
Rgs2		Oaz1
Lcp2		Rbl2
Mif4gd		Tomm7
Ccr4		Gtpbp2
Hnrnpll		Nucb1
Zc3h12a		Slc38a1
Fosb		Anp32b
Grb2		Ly6e
Arl5a		Snrnp70
Nrip1		Ero1l
Ndrg1		Uqcc2
Spry1		Nfkbiz
Aprt		Cox6c
Paxbp1		Itm2c
Etfb		Ccnd3
Cdkn1a		Ddx17
Osbpl3		Gng10
Tpi1		Pfdn5
Emp3		Ywhab
Mrpl33		Cox7c
Ucp2		Selenow
Rad50		Cap1
Dusp5		Tgfb1
Itm2b		Myl12a
Dgat1		Cuta
Nabp1		Actr3
Peli1		Esyt1
Nfkbid		Ifi27
Tank		St13
Mxi1		Pgls
Itpr1		Nisch
Gnb2		Map4k4
Elk3		Dok2
Lpxn		Lrrfip1
Ehbp1l1		Ppp1r14b
Lgmn		Rnf166
Cox17		Ube2m
Nr4a3		Gapdh
Sept11		Smco4
Metrnl		Rasal3
Vps54		Tra2a
AU020206		Aldoa
Snhg15		Senp6
Reep3		Prex1
Gapdh		Cops9
AW112010		Atp5g2
Arhgef6		Cdc37
Dot1l		Plec
Plp2		Lcp1
Lgals3bp		Arpc4
Sik3		Crebzf
Fosl2		Churc1
Nfkbie		Txn1
Dhrs3		Pnisr
Laptm5		Anxa5
Ptp4a2		Pkp3
Sept9		Cmpk1
Lmnb1		Adgre5
Il2rb		Rnasek
Ier5		Ogt
Unc119		Fkbp3
Sik1		Malt1
H2-T23		Atp5l
H2-D1		Nudcd3
Mpp7		Rsrp1
Runx1		Hint1
Sorl1		Cyba
Anp32a		Jarid2
Vgll4		Lmo4
Arf4		Irf2bp2
Gpr65		Atp5j2
Ldha		Set
Slc25a51		Il27ra
Zyx		Mapkapk3
Ccdc88c		Pold4
A430093F15Rik		Aebp2
Camk2n1		Slco3a1
Clec2d		Mrpl33
Skil		Cst3
Cyba		Sirt2
Icos		Aff4
Anxa5		Itgal
Irf2bp2		Bcl2a1b
Apaf1		Atp5h
Cmpk1		Dctn2
Lman1		Cnn2
Hacd3		1110008P14Rik
Nkg7		Ube2d3
Gclc		Mdp1
Ifi27l2a		Cox8a
Acsl4		Tecr
Nt5e		Naa10
Cd6		Arpc1b
Junb		Mndal
Gna13		Cyth4
Serinc3		Anxa2
S100a13		Vmp1
Sub1		Psap
Slco3a1		Nr3c1
Pim1		Cpsf6
Adipor2		Raly
Capns1		Zfp36l2
Nr4a2		1810026B05Rik
Spty2d1		Pkn1
Ppp1r16b		Chd3
Il2rg		Cd3e
Gsn		Rexo2
Gpx4		Myl6
Grap		Glud1
Itgb2		Bag1
Ubash3b		Luc7l2
Tmem256		Srsf1
Spn		Atp6v0b
Chst2		Kmt2a
Plec		Stk24
Hspa5		Taldo1
Nfatc1		Prdx2
Glipr2		Inpp4b
B4galt1		Rcsd1
Nck2		Rab21
Sh3bgrl		Nap1l1
Degs1		Vasp
Trps1		Rrbp1
Ugp2		Sec61g
Mapkapk2		Ptpn18
Got1		Gnb1
Ccr2		Serp1
Adora2a		Edf1
Pgk1		Plekhj1
Rap1b		Ndufa13
Syngr2		Atpif1
Thy1		Lck
Nedd9		Kxd1
Acadl		Atxn10
Capn2		Akr1a1
Ttc39b		Pnn
Reep5		Ccdc12
Fabp5		Cox17
Gna15		Nktr
Elf1		Cd84
Capzb		Papola
Cd5		Runx1
Gng10		Ankrd44
Itga4		Akap13
Polr1d		Dynlrb1
Tle3		Tbc1d10c
Ncor1		Chmp5
Dusp1		H2-T23
B9d2		Abhd17a
Rcl1		Bax
H2-Q6		Capzb
Cd47		Tmem234
Atp2b1		Eif4a2
Rps27l		Sod1
H2-Q7		Mettl23
Pim3		Rassf5
Rac2		Ndufb1-ps
Anxa6		Plaat3
Akt1		Pbxip1
Esyt1		Gabarap
Myl6		Baz1a
Aopep		Cd5
Lin54		Pkm
Lrrfip1
Ech1
Ppp1r12a
Cd164
Ppp1r18
Rap1a
Antxr2
Sh2d2a
Ppp1cc
Nfat5
Prdx2
Bst2
Oaz1
Hsp90b1
Cytip
Cst3
Hivep1
Tob2
Gnb1
Ctsz
Slc3a2
B2m
Ostf1
Ctsb
Slc25a4
Mfsd14a
Fam107b
Cdc42
Rab11a
Ly6a
Fbxo11
Atp2a2
Cldnd1
Zap70
Psme2
Psen2
Slc9a3r1
Itgb7
Ppp2ca
Gpr174
Hivep2
Ptprcap
Sdf2
Pstpip1
Cdk17
Nfkb2
Gm45716
Ccnd2
Jarid2
Anxa11
Rab21
Spag9
1810037I17Rik
Cd4
Csrnp1
Nme1
Fkbp1a
Gnas
Tspo
Zfand5
Itgal
Actr3
Plaat3
Ppp1ca
Slc25a3
Sema4d
Hcfc1r1
Mynn
Tnfaip8
Tomm20
Stx6
Cltc
Zfp91
Nucb1
Dbi
Rps6ka1
Tspan13
Ormdl3
Man2a1
Eed
Vasp
Itpkb
Crlf2
Tet2
Ube2m
Tap2
Sirt2
Traf4
Batf
Txndc17
Psmb8
Iqgap1
Galnt1
Pigx
Abhd2
Edf1
Cox8a
Rhog
Fth1
Ppp1r14b
Cd2bp2
Tmem160
Idh3b
Denr
Tpd52
Cers4
Sdf4
Cpsf6
Ywhaz
Krtcap2
Arpc4
Wdr1
Glud1
Cox7a2
1110008P14Rik
Cnn2
Eno1
Pdia3
Ubb
Cxcr4
Tbcb
Cuta
Dynlrb1
Ikzf2
Dad1
Tgif1
2410006H16Rik
Dleu2
Tmbim4
Mrps7
Mlf2
Cox6c
Gpx1
Tmem134
Stat3
Ddx3x
Gabarapl2
Isg15
Specc1l
Slc25a11
Zbtb1
Gabpb1
Icam1
Ak2
Chmp5
Sdhb
Ciapin1
Atp6v0b
Kdm2b
Itm2c
Vmp1
Carnmt1
AI467606
Lat
Xist
Maz
Cops4
Pold4
Rsbn1
Dctn4
Rnh1
Cflar
Ghitm
Chd4
Bag1
Vps29
Tox
Fmnl1
Cap1
Snapc1
Grk2
Cd3g
Elovl5
Ube2j2
Tmed5
Cetn2
Nek7
Prkar1a
Ndufa13
Cfl1
Ssbp4
Herpud1
H2-K1
Hint1
Slc38a1
Ddb1
Smarce1
Uap1
Sh3glb1
Hpcal1
Dok2
Mien1
Cox6b1
AI662270
Naa10
Bax
Odc1
Fam173a
Cdc37
Serp1
Gm47283
Smdt1
Usp25
Rnasek
Flna
Rcsd1
Prelid1
Ddx24
Sumo2
Lck
Btg1
Cd48
Rtn3
Anp32b
Akna
Actg1
Malt1
Arpc1b
Sugt1
Zfand6
Slamf1
Szrd1
Cers2
Akr1a1
Sfr1
Csnk2b
Pkp3
Sik2
Pgam1
Rab1a
Eml4
Atpif1
Ifi27
Nap1l1
Sqstm1
Rbfa
Arpc3
Cstb
Ywhab
Ets2
Smpdl3a
Fundc2
Prpf40a
Cycs
Aplp2
Cops9
Wnk1
Rinl
Kxd1
Vrk1
Sec22b
Bsg
Celf2
Lrrc8d
Hnrnpc
Ccdc12
Sms
Atp5d
H2afz
Hmgcr
Rsbn1l
Glul
Csnk1g3
Cd69
Itk
Arl4c
Ndufb9
BC031181
Micos10
Pgls
Sem1
Capza2
Med13
Atox1
Gabarap
Cntrl
Atp5e
Gpr171
Spcs2
Rock1
Mrps6
Arf6
Aff4
N4bp1
Snx20
Cox7c
Isy1
Tiparp
Atp5l
Eif4e
Calm1
Rassf5
Bcap31
Slc16a6
Cox5a
Sgms1
Manf
Rac1
Fkbp8
Trac
Atp5c1
Znrf1
Btg3
Pkm
Nab1
Galnt2
Hspa8
AC149090.1
Zfp706
Selenow
Ndufa1
Nedd8
Tln1
Elmo1
Gpi1
Susd6
Gpcpd1
Cox6a1
Crem
Hist1h1c
Runx3
Ctsd
Taldo1
Dnaja1
Stat4
Zc3h15
Dnajb6
Nudt4
Ifnar1
Sp3
Arpc5
Gpbp1
Coq10b
Ncoa2
Cebpb
Rsrc2
Ptbp1
Arid5b
Abhd17b
Trp53inp1
Gtpbp4
Ranbp2
Stk17b
Map4k4
Ccnl1
Tes
Kctd12
Neurl3
Fos
Jund
Eprs
Klf6
Btg2
Rrad

### Sheet: Figure 1f
Contents of Au:	Contents of Bu	Contents of Cu	Contents of A∩B	Contents of A∩C	Contents of B∩C	Contents of A∩B∩C
Areg	Egr1	Ifngr1	Il4	Il5	Mns1	Plac8
Hilpda	Adcy7	Ccr8	Tnfsf8	Il13	Podnl1	Gata3
Atf3	Lpar6	Mir6236	Furin	Pdcd1	Sh2b1	Bhlhe40						DEG (Adjusted p value < 0.05)
Ehd1	Ptpn7	Tpt1	Gadd45b	Cxcr6	Zfp36l2	Uhrf2					peTh2 = A	DEGs = 685
Sytl3	2310001H17Rik	Myadm	Bcl2a1b	Bcl2a1d		Il1rl1					Th2 Trm = B	DEGs = 331
Rgs16	Zcchc10	Itgae	Zeb2	Tnfrsf4		Rgs1					Airway pTh2 from Tibbitt et al = C	DEGs = 163
Rab11fip1	Tespa1	Tmem64	Tmsb4x	Tnfsf11		Rora
Calca	Fam122a	Adam19	Cd52	Rab8b		Nfkb1
Stx11	Rpl37a	Lztfl1	Cd40lg	Samsn1		Lgals1
Il2ra	Malat1	Endod1	Baz1a	Cd200r1		Rbpj
Sla	Arrb2	Cpd	Phlda1	Plin2		Hlf
Itgav	Tle5	Ypel3	Nr4a1	Myo1e		Igfbp7
Jak2	mt-Co1	Epas1	Itgb1	Ctla4		S100a4
Rel	Jun	Cdc42ep3	Nr3c1	Dennd5a		Ltb4r1
Traf1	Arglu1	Acsbg1	Tgfb1	Litaf		Fgl2
Srgn	Dennd1c	Rb1	Mir155hg	Atp2b4		Cish
Mt1	Tspan32	Vdr	Akap13	Lmna		Pparg
Slc15a3	Rpl29	Pld3	Smco4	Adam8		Cd44
Fam110a	Bcl11b	Rpsa	Ero1l	Runx2		S100a6
Dusp4	Skap1	Il7r	Anxa2	Ccr1		Socs2
Ikzf3	Atrx	Tprgl	Aldoa	Il18rap		Ahnak
Smim3	Rbm39	Lig1	Picalm	Fam129a		Id2
Ddit4	Slc38a2	Bri3	Ptms	Ldlrad4		Tagln2
Nfil3	Apobec3	Ctla2b	Nfkbia	Ttc39c		Lgals3
Raph1	Fxyd5	4932438H23Rik	Nfkbiz	Cmtm7		Vim
Il10ra	Rps11	Grina	Pfn1	Rgs2		S100a11
Prr7	Gm42418	Adck5	Myl12a	Osbpl3		Ndfip1
Irf4	Cd37	Coro2a	Rasgrp1	Dgat1		Capg
Jdp2	Tsc22d4	Rpl38	Actb	Lpxn		S100a10
Kdm6b	Selenof	Rnf128	Txn1	AW112010		Sh3bgrl3
Ipmk	mt-Co3	Cass4	Gm2a	Plp2		Mapkapk3
Nfkbib	Rbl2	St6galnac3	Lcp1	Dhrs3		Gng2
Ifitm3	Tomm7	Acvr2a	Serpinb6a	H2-D1		Crip1
Impa2	Gtpbp2	Pear1	Aebp2	Skil		Cotl1
Cd82	Ly6e	Pla2g16	Ubl3	Icos		Ccdc50
D16Ertd472e	Snrnp70	Apol9b	Atxn1	Junb		Maf
Tent5a	Uqcc2	Pi4k2a	Prr13	Rap1b		Acot7
Bcl2l1	Ccnd3	Rnase4	Sec11c	Syngr2		Nrp1
B3gnt2	Ddx17	Gabbr1	Calm3	Ttc39b		Ctla2a
Slc25a19	Pfdn5	Ptger4	Clic1	Reep5		Tnfaip3
Rnf19b	St13	Crmp1	Fosb	Gna15		Ramp1
Hccs	Nisch	L1cam	Spry1	Fam107b		Plk3
Dennd4a	Rnf166	Tmem128	Etfb	Ppp2ca		Hnrnpll
Rhof	Rasal3	Gm17745	Emp3	Sdf2		Aprt
Il10	Tra2a	Hip1	Mrpl33	Slc25a3		Paxbp1
Creb3l2	Senp6	H3f3b	Ucp2	Btg1		Itm2b
Eea1	Prex1	Cd101	Nfkbid	Neurl3		Gnb2
Ell2	Atp5g2	Icosl	Cox17			Sept11
Rilpl2	Crebzf	Il17rb	AU020206			Sorl1
Map2k3	Churc1	Cpne7	Gapdh			Zyx
Orai1	Pnisr		Arhgef6			Camk2n1
Tnfrsf9	Adgre5		Laptm5			Cmpk1
Hif1a	Ogt		Sept9			Gclc
Ybx3	Fkbp3		Unc119			Serinc3
Tnfrsf1b	Nudcd3		H2-T23			Sh3bgrl
Fnbp1	Rsrp1		Runx1			Ccr2
Myo1g	Lmo4		Ccdc88c			Dusp1
Tnfrsf18	Atp5j2		Cyba			Atp2b1
Tiam1	Set		Anxa5			Gabarapl2
Cd28	Il27ra		Irf2bp2			Atpif1
Ifrd1	Atp5h		S100a13			Znrf1
Lcp2	Dctn2		Slco3a1			Klf6
Mif4gd	Ube2d3		Capns1
Ccr4	Mdp1		Plec
Zc3h12a	Tecr		Thy1
Grb2	Mndal		Capzb
Arl5a	Cyth4		Cd5
Nrip1	Psap		Gng10
Ndrg1	Raly		Itga4
Cdkn1a	1810026B05Rik		Ncor1
Tpi1	Pkn1		Rac2
Rad50	Chd3		Esyt1
Dusp5	Cd3e		Myl6
Nabp1	Rexo2		Lrrfip1
Peli1	Luc7l2		Ppp1r18
Tank	Srsf1		Nfat5
Mxi1	Kmt2a		Prdx2
Itpr1	Stk24		Oaz1
Elk3	Inpp4b		Cst3
Ehbp1l1	Rrbp1		Tob2
Lgmn	Sec61g		Gnb1
Nr4a3	Ptpn18		Slc3a2
Metrnl	Plekhj1		Ctsb
Vps54	Atxn10		Itgb7
Snhg15	Pnn		Pstpip1
Reep3	Nktr		Jarid2
Dot1l	Cd84		Rab21
Lgals3bp	Papola		Cd4
Sik3	Ankrd44		Gnas
Fosl2	Tbc1d10c		Tspo
Nfkbie	Abhd17a		Itgal
Ptp4a2	Tmem234		Actr3
Lmnb1	Eif4a2		Plaat3
Il2rb	Sod1		Ppp1ca
Ier5	Mettl23		Nucb1
Sik1	Ndufb1-ps		Vasp
Mpp7	Pbxip1		Ube2m
Anp32a			Sirt2
Vgll4			Edf1
Arf4			Cox8a
Gpr65			Ppp1r14b
Ldha			Idh3b
Slc25a51			Cers4
A430093F15Rik			Cpsf6
Clec2d			Arpc4
Apaf1			Glud1
Lman1			1110008P14Rik
Hacd3			Cnn2
Nkg7			Pdia3
Ifi27l2a			Ubb
Acsl4			Cuta
Nt5e			Dynlrb1
Cd6			2410006H16Rik
Gna13			Dleu2
Sub1			Cox6c
Pim1			Chmp5
Adipor2			Atp6v0b
Nr4a2			Itm2c
Spty2d1			Vmp1
Ppp1r16b			Lat
Il2rg			Xist
Gsn			Maz
Gpx4			Pold4
Grap			Bag1
Itgb2			Cap1
Ubash3b			Cd3g
Tmem256			Ndufa13
Spn			Ssbp4
Chst2			Hint1
Hspa5			Slc38a1
Nfatc1			Dok2
Glipr2			Naa10
B4galt1			Bax
Nck2			Cdc37
Degs1			Serp1
Trps1			Rnasek
Ugp2			Rcsd1
Mapkapk2			Lck
Got1			Anp32b
Adora2a			Malt1
Pgk1			Arpc1b
Nedd9			Akr1a1
Acadl			Pkp3
Capn2			Ifi27
Fabp5			Nap1l1
Elf1			Ywhab
Polr1d			Smpdl3a
Tle3			Cops9
B9d2			Rinl
Rcl1			Kxd1
H2-Q6			Ccdc12
Cd47			Cd69
Rps27l			Pgls
H2-Q7			Gabarap
Pim3			Atp5e
Anxa6			Aff4
Akt1			Cox7c
Aopep			Atp5l
Lin54			Rassf5
Ech1			Atp5c1
Ppp1r12a			Pkm
Cd164			Hspa8
Rap1a			AC149090.1
Antxr2			Selenow
Sh2d2a			Gpi1
Ppp1cc			Taldo1
Bst2			Map4k4
Hsp90b1			Fos
Cytip
Hivep1
Ctsz
B2m
Ostf1
Slc25a4
Mfsd14a
Cdc42
Rab11a
Ly6a
Fbxo11
Atp2a2
Cldnd1
Zap70
Psme2
Psen2
Slc9a3r1
Gpr174
Hivep2
Ptprcap
Cdk17
Nfkb2
Gm45716
Ccnd2
Anxa11
Spag9
1810037I17Rik
Csrnp1
Nme1
Fkbp1a
Zfand5
Sema4d
Hcfc1r1
Mynn
Tnfaip8
Tomm20
Stx6
Cltc
Zfp91
Dbi
Rps6ka1
Tspan13
Ormdl3
Man2a1
Eed
Itpkb
Crlf2
Tet2
Tap2
Traf4
Batf
Txndc17
Psmb8
Iqgap1
Galnt1
Pigx
Abhd2
Rhog
Fth1
Cd2bp2
Tmem160
Denr
Tpd52
Sdf4
Ywhaz
Krtcap2
Wdr1
Cox7a2
Eno1
Cxcr4
Tbcb
Ikzf2
Dad1
Tgif1
Tmbim4
Mrps7
Mlf2
Gpx1
Tmem134
Stat3
Ddx3x
Isg15
Specc1l
Slc25a11
Zbtb1
Gabpb1
Icam1
Ak2
Sdhb
Ciapin1
Kdm2b
Carnmt1
AI467606
Cops4
Rsbn1
Dctn4
Rnh1
Cflar
Ghitm
Chd4
Vps29
Tox
Fmnl1
Snapc1
Grk2
Elovl5
Ube2j2
Tmed5
Cetn2
Nek7
Prkar1a
Cfl1
Herpud1
H2-K1
Ddb1
Smarce1
Uap1
Sh3glb1
Hpcal1
Mien1
Cox6b1
AI662270
Odc1
Fam173a
Gm47283
Smdt1
Usp25
Flna
Prelid1
Ddx24
Sumo2
Cd48
Rtn3
Akna
Actg1
Sugt1
Zfand6
Slamf1
Szrd1
Cers2
Sfr1
Csnk2b
Sik2
Pgam1
Rab1a
Eml4
Sqstm1
Rbfa
Arpc3
Cstb
Ets2
Fundc2
Prpf40a
Cycs
Aplp2
Wnk1
Vrk1
Sec22b
Bsg
Celf2
Lrrc8d
Hnrnpc
Sms
Atp5d
H2afz
Hmgcr
Rsbn1l
Glul
Csnk1g3
Itk
Arl4c
Ndufb9
BC031181
Micos10
Sem1
Capza2
Med13
Atox1
Cntrl
Gpr171
Spcs2
Rock1
Mrps6
Arf6
N4bp1
Snx20
Isy1
Tiparp
Eif4e
Calm1
Bcap31
Slc16a6
Cox5a
Sgms1
Manf
Rac1
Fkbp8
Trac
Btg3
Nab1
Galnt2
Zfp706
Ndufa1
Nedd8
Tln1
Elmo1
Susd6
Gpcpd1
Cox6a1
Crem
Hist1h1c
Runx3
Ctsd
Dnaja1
Stat4
Zc3h15
Dnajb6
Nudt4
Ifnar1
Sp3
Arpc5
Gpbp1
Coq10b
Ncoa2
Cebpb
Rsrc2
Ptbp1
Arid5b
Abhd17b
Trp53inp1
Gtpbp4
Ranbp2
Stk17b
Ccnl1
Tes
Kctd12
Jund
Eprs
Btg2
Rrad

### Sheet: Figure 2a
Contents of Au (120)	Contents of Bu (93)	Contents of Cu (245)	Contents of A∩B (82)	Contents of A∩C (335)	Contents of B∩C (8)	Contents of A∩B∩C (148)
Il5	Mns1	Hopx	Plac8	Areg	Tle5	Gata3
Il13	Podnl1	Klrg1	Il4	Hilpda	Apobec3	Furin
Rgs16	Egr1	Foxp3	Tnfsf8	Pdcd1	Fxyd5	Gadd45b
Tnfsf11	Adcy7	Gas2l3	Bhlhe40	Cxcr6	Cd37	Il1rl1
Irf4	Lpar6	Lyn	Uhrf2	Atf3	Rbl2	Bcl2a1b
Ifitm3	Ptpn7	Gzmb	Hlf	Ehd1	Ly6e	Rgs1
Rnf19b	2310001H17Rik	Glrx	Igfbp7	Bcl2a1d	Tecr	Zeb2
Hccs	Zcchc10	Pcyt1a	Pparg	Sytl3	Cyth4	Rora
Ybx3	Tespa1	Pqlc1	Cd40lg	Rab11fip1		Nfkb1
Il18rap	Fam122a	Egln3	Itgb1	Calca		Lgals1			peTh2 cells = A		DEGs = 685
Tiam1	Rpl37a	Irf8	Mir155hg	Tnfrsf4		Rbpj			Th2 Trm cells = B		DEGs = 331
Rad50	Malat1	Lamc1	Ccdc50	Stx11		S100a4			Treg/Th2 cells = C		DEGs = 736
Itpr1	Arrb2	Neb	Nrp1	Il2ra		Ltb4r1
Elk3	Sh2b1	Sdcbp2	Rasgrp1	Sla		Fgl2
Lgals3bp	mt-Co1	Ccr5	Tnfaip3	Itgav		Tmsb4x
Fosl2	Jun	Gbp3	Plk3	Jak2		Cish
Sik1	Arglu1	Snx9	Hnrnpll	Rel		Cd52
Acsl4	Dennd1c	Slc16a3	Fosb	Traf1		Cd44
Junb	Tspan32	Lpcat1	Spry1	Srgn		S100a6
Nr4a2	Rpl29	Gem	Paxbp1	Mt1		Baz1a
Gsn	Bcl11b	Faim	Nfkbid	Rab8b		Socs2
Tmem256	Skap1	Rhoc	Arhgef6	Slc15a3		Ahnak
Spn	Atrx	Zdhhc23	Sept9	Samsn1		Id2
Chst2	Rbm39	Prdm1	Unc119	Fam110a		Tagln2
Nfatc1	Slc38a2	Sdc4	Runx1	Dusp4		Lgals3
Glipr2	Rps11	Cpd	Sorl1	Ikzf3		Vim
B4galt1	Gm42418	Cyfip1	Zyx	Cd200r1		Phlda1
Nck2	Tsc22d4	Tox2	Irf2bp2	Plin2		Nr4a1
Trps1	Selenof	Coq8a	Cmpk1	Myo1e		S100a11
Ugp2	mt-Co3	Soat1	Gclc	Smim3		Ndfip1
Nedd9	Tomm7	Mmd	Thy1	Ddit4		Nr3c1
Acadl	Gtpbp2	Rara	Itga4	Nfil3		Capg
Tle3	Snrnp70	Txnrd1	Ncor1	Raph1		Tgfb1
B9d2	Uqcc2	Tex30	Nfat5	Ctla4		S100a10
Rcl1	Ccnd3	Ctla2b	Pstpip1	Il10ra		Sh3bgrl3
Pim3	Ddx17	Agpat4	Jarid2	Prr7		Akap13
Lin54	Pfdn5	Mdh1	Cd4	Dennd5a		Mapkapk3
Ostf1	St13	Ninj1	Itgal	Jdp2		Smco4
Slc25a4	Nisch	Slc2a1	Ube2m	Kdm6b		Ero1l
Mfsd14a	Rnf166	Arl5c	Ppp1r14b	Ipmk		Anxa2
Zap70	Rasal3	Zfp36l1	Idh3b	Nfkbib		Gng2
Gpr174	Tra2a	Snx18	Cers4	Impa2		Aldoa
Hivep2	Senp6	Gbp7	Cpsf6	Cd82		Picalm
Cdk17	Prex1	Hcls1	2410006H16Rik	D16Ertd472e		Ptms
Csrnp1	Atp5g2	Traf3	Dleu2	Tent5a		Crip1
Nme1	Crebzf	Zfp52	Gabarapl2	Bcl2l1		Nfkbia
Zfand5	Churc1	Ncf4	Chmp5	B3gnt2		Cotl1
Hcfc1r1	Pnisr	Glmp	Atp6v0b	Litaf		Nfkbiz
Tnfaip8	Adgre5	Lats2	Lat	Slc25a19		Maf
Tomm20	Ogt	Cdk6	Maz	Dennd4a		Acot7
Stx6	Fkbp3	H3f3b	Pold4	Rhof		Pfn1
Zfp91	Nudcd3	Smox	Bag1	Atp2b4		Myl12a
Dbi	Rsrp1	Glipr1	Cd3g	Lmna		Actb
Man2a1	Lmo4	Adam17	Hint1	Il10		Ctla2a
Eed	Atp5j2	Myl12b	Slc38a1	Creb3l2		Txn1
Abhd2	Set	Pou2f2	Dok2	Eea1		Gm2a
Cd2bp2	Il27ra	Stn1	Naa10	Ell2		Lcp1
Cxcr4	Atp5h	Gpr183	Bax	Rilpl2		Serpinb6a
Mrps7	Dctn2	Tmem123	Anp32b	Map2k3		Aebp2
Mlf2	Ube2d3	Cd2	Akr1a1	Adam8		Ubl3
Ddx3x	Mdp1	Spin1	Atpif1	Orai1		Atxn1
Slc25a11	Mndal	Bcl3	Ifi27	Runx2		Prr13
Ak2	Psap	Shisa5	Nap1l1	Tnfrsf9		Sec11c
Carnmt1	Raly	Zdhhc18	Ywhab	Hif1a		Ramp1
AI467606	Zfp36l2	Col4a3bp	Cops9	Tnfrsf1b		Calm3
Rsbn1	1810026B05Rik	Tent5c	Rinl	Fnbp1		Clic1
Rnh1	Pkn1	Sbno1	Kxd1	Ccr1		Aprt
Vps29	Chd3	Mbd2	Ccdc12	Fam129a		Etfb
Grk2	Cd3e	Tapbpl	Cd69	Myo1g		Emp3
Nek7	Rexo2	Izumo1r	Pgls	Ldlrad4		Mrpl33
Herpud1	Luc7l2	Fem1c	Atp5e	Tnfrsf18		Ucp2
Ddb1	Srsf1	Igtp	Aff4	Ttc39c		Itm2b
Hpcal1	Kmt2a	Mknk2	Cox7c	Cmtm7		Gnb2
Fam173a	Stk24	Fis1	Atp5l	Cd28		Cox17
Gm47283	Inpp4b	Cyb5a	Rassf5	Ifrd1		Sept11
Smdt1	Rrbp1	Ubald2	Atp5c1	Rgs2		AU020206
Usp25	Sec61g	Eva1b	Znrf1	Lcp2		Gapdh
Rtn3	Ptpn18	Tm2d3	Hspa8	Mif4gd		Laptm5
Sugt1	Plekhj1	Dapp1	AC149090.1	Ccr4		H2-T23
Zfand6	Atxn10	Relb	Map4k4	Zc3h12a		Ccdc88c
Szrd1	Pnn	Castor1	Fos	Grb2		Camk2n1
Cers2	Nktr	Ndufb7	Klf6	Arl5a		Cyba
Sik2	Cd84	Ifngr1		Nrip1		Anxa5
Eml4	Papola	Creb1		Ndrg1		Serinc3
Fundc2	Ankrd44	Sytl2		Cdkn1a		S100a13
Cycs	Tbc1d10c	Egln2		Osbpl3		Slco3a1
Lrrc8d	Abhd17a	Nrd1		Tpi1		Capns1
Hnrnpc	Tmem234	Auh		Dusp5		Plec
Sms	Eif4a2	Adprh		Dgat1		Sh3bgrl
Hmgcr	Sod1	Osbpl9		Nabp1		Ccr2
Glul	Mettl23	Sytl1		Peli1		Capzb
Itk	Ndufb1-ps	Cmip		Tank		Cd5
Arl4c	Pbxip1	Peak1		Mxi1		Gng10
BC031181		Lrp10		Lpxn		Dusp1
Micos10		Ctsa		Ehbp1l1		Atp2b1
Cntrl		Mier1		Lgmn		Rac2
Gpr171		Ighm		Nr4a3		Esyt1
Arf6		Ass1		Metrnl		Myl6
Calm1		Ebp		Vps54		Lrrfip1
Bcap31		Mtch1		Snhg15		Ppp1r18
Sgms1		Lmbrd1		Reep3		Prdx2
Btg3		Lamtor4		AW112010		Oaz1
Ndufa1		Srsf9		Dot1l		Cst3
Susd6		Ssbp3		Plp2		Tob2
Cox6a1		Higd1a		Sik3		Gnb1
Hist1h1c		Diaph1		Nfkbie		Slc3a2
Ctsd		Vamp3		Dhrs3		Ctsb
Dnajb6		Tmbim6		Ptp4a2		Itgb7
Nudt4		Inpp5d		Lmnb1		Rab21
Ifnar1		Mvb12a		Il2rb		Gnas
Sp3		Vamp8		Ier5		Tspo
Coq10b		Ubl5		H2-D1		Actr3
Ncoa2		Ciao2b		Mpp7		Plaat3
Ptbp1		Atp6v1f		Anp32a		Ppp1ca
Abhd17b		Leprotl1		Vgll4		Nucb1
Gtpbp4		Gm16286		Arf4		Vasp
Stk17b		Itpk1		Gpr65		Sirt2
Ccnl1		Rheb		Ldha		Edf1
Neurl3		Fbxo33		Slc25a51		Cox8a
Btg2		Ypel3		A430093F15Rik		Arpc4
		H13		Clec2d		Glud1
		Ptpn2		Skil		1110008P14Rik
		Notch1		Icos		Cnn2
		Ppib		Apaf1		Pdia3
		Sri		Lman1		Ubb
		Pld3		Hacd3		Cuta
		Arf5		Nkg7		Dynlrb1
		Camk4		Ifi27l2a		Cox6c
		Rtf2		Nt5e		Itm2c
		Dctn3		Cd6		Vmp1
		Aup1		Gna13		Xist
		Panx1		Sub1		Cap1
		Borcs8		Pim1		Ndufa13
		March2		Adipor2		Ssbp4
		Commd4		Spty2d1		Cdc37
		Elob		Ppp1r16b		Serp1
		Blmh		Il2rg		Rnasek
		Tapbp		Gpx4		Rcsd1
		Reps1		Grap		Lck
		Emd		Itgb2		Malt1
		Serinc1		Ubash3b		Arpc1b
		Map1lc3a		Hspa5		Pkp3
		Arhgdib		Degs1		Smpdl3a
		Ywhae		Mapkapk2		Gabarap
		Ctdnep1		Got1		Pkm
		Hat1		Adora2a		Selenow
		Ap2s1		Pgk1		Gpi1
		Abracl		Rap1b		Taldo1
		M6pr		Syngr2
		Rab7		Capn2
		Pfkl		Ttc39b
		Vamp4		Reep5
		Capza1		Fabp5
		Rnaset2a		Gna15
		Khdrbs1		Elf1
		Emsy		Polr1d
		Fuca1		H2-Q6
		Prdx5		Cd47
		Ube2j1		Rps27l
		Stk10		H2-Q7
		Uqcr11		Anxa6
		Pik3ca		Akt1
		Srp14		Aopep
		Lamp2		Ech1
		Atp6v0c		Ppp1r12a
		Pak2		Cd164
		Thap12		Rap1a
		Ube2l3		Antxr2
		Tpst2		Sh2d2a
		Tap1		Ppp1cc
		Egln1		Bst2
		Cbx4		Hsp90b1
		Zbtb38		Cytip
		Il6st		Hivep1
		Ppdpf		Ctsz
		Bbip1		B2m
		Yipf3		Fam107b
		Arl6ip1		Cdc42
		Clcn3		Rab11a
		Stk11		Ly6a
		Park7		Fbxo11
		Sra1		Atp2a2
		Ankrd12		Cldnd1
		Msi2		Psme2
		Cwc15		Psen2
		Birc3		Slc9a3r1
		Gtf2b		Ppp2ca
		Fermt3		Ptprcap
		Brk1		Sdf2
		Tinf2		Nfkb2
		Kdelr1		Gm45716
		Alkbh5		Ccnd2
		Ptprc		Anxa11
		Chchd2		Spag9
		Lsp1		1810037I17Rik
		Cdk2ap1		Fkbp1a
		Cib1		Slc25a3
		Sar1a		Sema4d
		Cox5b		Mynn
		Gng5		Cltc
		Il7r		Rps6ka1
		Vps28		Tspan13
		Pfkp		Ormdl3
		Arf1		Itpkb
		Dnajb11		Crlf2
		Emb		Tet2
		Cyth1		Tap2
		Ppp1r11		Traf4
		Rab4b		Batf
		Snx3		Txndc17
		Herc1		Psmb8
		Arhgap31		Iqgap1
		Csk		Galnt1
		Atp6v0e		Pigx
		Mxd1		Rhog
		Hdac1		Fth1
		Slk		Tmem160
		Chmp2a		Denr
		Azin1		Tpd52
		Rbbp8		Sdf4
		Eif1ax		Ywhaz
		Cd27		Krtcap2
		Derl1		Wdr1
		Jpt1		Cox7a2
		Dusp2		Eno1
		Arl6ip5		Tbcb
		Ssb		Ikzf2
		Hspa4		Dad1
		Atp6v0d1		Tgif1
		Mia2		Tmbim4
		Psmd8		Gpx1
		Rest		Tmem134
		Ndfip2		Stat3
		Fam49b		Isg15
		Rtraf		Specc1l
		Rab10		Zbtb1
		Yipf4		Gabpb1
		Atp5md		Icam1
		Smap2		Sdhb
		Stat1		Ciapin1
		P2ry10		Kdm2b
		Calr		Cops4
		Smarca5		Dctn4
		Coro1a		Cflar
		Mif		Ghitm
				Chd4
				Tox
				Fmnl1
				Snapc1
				Elovl5
				Ube2j2
				Tmed5
				Cetn2
				Prkar1a
				Cfl1
				H2-K1
				Smarce1
				Uap1
				Sh3glb1
				Mien1
				Cox6b1
				AI662270
				Odc1
				Flna
				Prelid1
				Ddx24
				Sumo2
				Btg1
				Cd48
				Akna
				Actg1
				Slamf1
				Sfr1
				Csnk2b
				Pgam1
				Rab1a
				Sqstm1
				Rbfa
				Arpc3
				Cstb
				Ets2
				Prpf40a
				Aplp2
				Wnk1
				Vrk1
				Sec22b
				Bsg
				Celf2
				Atp5d
				H2afz
				Rsbn1l
				Csnk1g3
				Ndufb9
				Sem1
				Capza2
				Med13
				Atox1
				Spcs2
				Rock1
				Mrps6
				N4bp1
				Snx20
				Isy1
				Tiparp
				Eif4e
				Slc16a6
				Cox5a
				Manf
				Rac1
				Fkbp8
				Trac
				Nab1
				Galnt2
				Zfp706
				Nedd8
				Tln1
				Elmo1
				Gpcpd1
				Crem
				Runx3
				Dnaja1
				Stat4
				Zc3h15
				Arpc5
				Gpbp1
				Cebpb
				Rsrc2
				Arid5b
				Trp53inp1
				Ranbp2
				Tes
				Kctd12
				Jund
				Eprs
				Rrad
