## Supplementary Table 5 for "Single-cell profiling uncovers regulatory programs of pathogenic Th2 cells in allergic asthma"

### Sheet: DEGs between clus 2 vs Clus 5
	p_val	avg_log2FC	pct.1	pct.2	p_val_adj
Pdcd1	1.06865e-156	2.19572	0.857	0.244	3.45014e-152
Sub1	5.74036e-144	2.02012	0.939	0.476	1.85328e-139
Cytip	1.51791e-137	1.63337	0.94	0.558	4.90056e-133
Tnfrsf4	5.91779e-130	2.10642	0.852	0.342	1.91056e-125
H3f3b	3.17617e-123	1.21554	0.993	0.88	1.02543e-118
Dgat1	3.18026e-121	1.96817	0.743	0.173	1.02675e-116		Positive ave_log2Fc = Upregulated in peTh2 cells (cluster 2)
Hilpda	2.73228e-119	2.28559	0.802	0.266	8.82116e-115
Cxcr6	6.34695e-119	2.06427	0.869	0.467	2.04911e-114		Negative ave_log2Fc = Upregulated in Th2 Trm cells (cluster 5)
Samsn1	1.0651e-118	1.59888	0.916	0.508	3.43867e-114
Ifngr1	5.58143e-115	1.76802	0.855	0.364	1.80196e-110
Crem	1.40433e-114	1.69878	0.759	0.183	4.53389e-110
Srgn	2.29536e-113	1.06821	0.997	0.933	7.41058e-109
Tnfrsf18	2.03036e-105	1.58001	0.846	0.384	6.55503e-101
Stat3	5.70231e-95	1.57854	0.728	0.232	1.84099e-90
Bcl2a1b	1.7039e-92	1.29686	0.863	0.409	5.50103e-88
D16Ertd472e	4.04399e-92	1.4097	0.729	0.241	1.3056e-87
Kdm6b	3.60011e-90	1.44047	0.66	0.151	1.1623e-85
Il2rb	1.52504e-85	1.37494	0.558	0.085	4.92358e-81
Rel	2.64662e-85	1.38279	0.747	0.262	8.54461e-81
Ehd1	2.93127e-83	1.37887	0.653	0.18	9.46361e-79
Isy1	1.86916e-81	1.40367	0.663	0.199	6.03458e-77
Lmnb1	1.31438e-80	1.38726	0.581	0.119	4.24346e-76
Tnfrsf9	6.54596e-80	1.98085	0.426	0.02	2.11336e-75
Traf1	5.73116e-79	1.23722	0.889	0.519	1.85031e-74
Arpc3	2.7708e-78	0.971493	0.955	0.755	8.94552e-74
Got1	3.5324e-78	1.47056	0.676	0.215	1.14044e-73
Stx11	5.71346e-78	1.56013	0.582	0.135	1.84459e-73
Batf	1.71878e-76	1.64815	0.531	0.1	5.54909e-72
Odc1	1.81006e-76	1.90665	0.715	0.301	5.84378e-72
Tnfrsf1b	3.55769e-76	1.21595	0.538	0.093	1.1486e-71
Sla	9.69614e-76	1.21077	0.782	0.331	3.1304e-71
Rps24	9.99978e-76	-0.533913	0.998	0.994	3.22843e-71
H2afz	2.18313e-74	1.81534	0.891	0.643	7.04824e-70
Itk	8.48844e-74	1.06885	0.873	0.471	2.74049e-69
Actg1	2.51262e-73	0.934254	0.993	0.941	8.11198e-69
Mxi1	6.19929e-73	1.32011	0.56	0.126	2.00144e-68
Nfkbib	1.02444e-72	1.23346	0.607	0.167	3.30741e-68
Ppp1cc	8.08788e-72	1.16854	0.874	0.519	2.61117e-67
Il21r	8.80818e-72	1.44423	0.505	0.092	2.84372e-67
Orai1	3.72493e-71	1.19225	0.776	0.343	1.20259e-66
Rpl37a	5.92149e-70	-0.595148	0.99	0.99	1.91175e-65
Rab8b	2.70636e-69	1.04306	0.759	0.328	8.73748e-65
Jak2	2.60585e-68	1.07745	0.723	0.298	8.413e-64
Hif1a	4.24644e-67	0.97263	0.881	0.523	1.37096e-62
Ramp3	5.11756e-66	1.97068	0.59	0.201	1.65221e-61
Gabpb1	9.8583e-66	1.11416	0.453	0.066	3.18275e-61
Sytl3	1.0309e-65	1.16615	0.489	0.091	3.32825e-61
Ostf1	3.73817e-64	1.29163	0.707	0.318	1.20687e-59
Zc3hav1	4.07406e-64	0.949348	0.78	0.358	1.31531e-59
Icos	2.71853e-63	1.35319	0.776	0.409	8.77677e-59
Sh2d2a	7.58184e-63	1.22799	0.718	0.329	2.4478e-58
Tpm4	8.59873e-63	1.10269	0.609	0.198	2.7761e-58
Areg	2.62954e-62	2.8332	0.541	0.158	8.48947e-58
Rora	5.97097e-62	1.09879	0.881	0.566	1.92773e-57
Sqstm1	2.45969e-61	1.00409	0.593	0.185	7.94112e-57
Nabp1	3.53849e-61	1.00532	0.61	0.188	1.1424e-56
Rhog	6.20654e-61	1.00701	0.68	0.276	2.00378e-56
Bcl2a1d	6.90191e-61	1.07695	0.555	0.151	2.22828e-56
Ppp1r16b	7.01385e-61	1.07325	0.626	0.215	2.26442e-56
Ldha	1.08506e-60	1.04858	0.906	0.664	3.5031e-56
Rps21	1.72019e-60	-0.642042	0.981	0.985	5.55363e-56
Nfkb1	5.98415e-60	0.850325	0.948	0.706	1.93198e-55
Stat4	8.04717e-60	1.08686	0.585	0.188	2.59803e-55
Malat1	1.34427e-59	-0.822244	0.999	1	4.33997e-55
Ifrd1	2.03091e-59	1.13756	0.759	0.36	6.55678e-55
H2-K1	4.13927e-59	0.639648	0.993	0.943	1.33636e-54
Rhof	1.3938e-58	1.05663	0.541	0.155	4.49987e-54
Peli1	1.1794e-57	0.98155	0.756	0.342	3.80769e-53
Gpr132	7.2789e-57	0.915677	0.678	0.257	2.34999e-52
Dnaja1	9.00095e-57	1.03352	0.791	0.43	2.90596e-52
Rps27l	1.61997e-56	0.93919	0.511	0.13	5.23007e-52
Dusp10	1.05447e-55	1.05653	0.502	0.127	3.40436e-51
Gata3	1.91423e-54	0.920455	0.921	0.715	6.1801e-50
Ubald2	2.80362e-54	1.15487	0.573	0.197	9.0515e-50
Map2k3	6.90983e-54	0.938765	0.56	0.177	2.23084e-49
Ddx24	1.68936e-53	0.90572	0.752	0.364	5.45411e-49
Ctla4	1.98183e-53	1.26556	0.827	0.499	6.39833e-49
Ikzf3	2.28466e-53	1.05879	0.686	0.307	7.37604e-49
Vps37b	3.67473e-52	1.11679	0.841	0.515	1.18639e-47
Ddit4	1.21692e-51	1.42675	0.513	0.159	3.92882e-47
Kdm2b	1.9656e-51	1.05663	0.539	0.17	6.34595e-47
Cd69	2.79787e-51	-1.30281	0.469	0.743	9.03291e-47
Gpx4	2.94559e-51	0.988436	0.836	0.552	9.50985e-47
Rpl30	3.1306e-50	-0.402422	0.993	0.98	1.01071e-45
Eea1	4.76669e-50	1.09623	0.5	0.146	1.53893e-45
Atf3	8.73856e-50	1.21131	0.455	0.113	2.82124e-45
AC149090.1	1.23233e-49	-1.28519	0.493	0.709	3.97857e-45
Ell2	2.74067e-49	0.851574	0.435	0.095	8.84827e-45
Slc9a3r1	2.99089e-49	1.00052	0.561	0.206	9.65609e-45
Mt1	3.35051e-49	2.01978	0.448	0.117	1.08171e-44
Elf1	6.76899e-49	0.791973	0.866	0.558	2.18537e-44
Baz1a	7.05958e-49	1.02866	0.726	0.361	2.27919e-44
Smarce1	8.47952e-49	0.827378	0.535	0.162	2.73761e-44
P2ry10	9.77855e-49	0.827759	0.52	0.156	3.157e-44
Tank	1.07568e-48	0.956891	0.461	0.12	3.47283e-44
Cnbp	3.29584e-48	0.745179	0.904	0.668	1.06406e-43
Rap1b	5.33479e-48	0.780877	0.902	0.657	1.72234e-43
Rnf125	6.63186e-48	0.844594	0.56	0.188	2.1411e-43
Slc25a19	1.05989e-47	0.883099	0.458	0.116	3.42185e-43
Pde4b	2.50109e-47	0.894071	0.466	0.124	8.07477e-43
Rpl23	3.24066e-47	-0.418725	0.994	0.992	1.04625e-42
Akap13	4.40988e-47	0.703143	0.945	0.753	1.42373e-42
Mif4gd	7.47271e-47	0.933435	0.636	0.273	2.41256e-42
Dusp5	1.32074e-46	0.76904	0.8	0.43	4.264e-42
Cd47	2.31411e-46	0.850504	0.819	0.513	7.4711e-42
Gna13	3.03393e-46	0.78047	0.804	0.439	9.79505e-42
Id2	3.72722e-46	1.0853	0.868	0.636	1.20333e-41
Mknk2	1.02803e-45	0.683924	0.501	0.158	3.31899e-41
Tomm20	2.35529e-45	0.723325	0.77	0.384	7.60405e-41
Il2ra	2.3888e-45	1.30958	0.544	0.213	7.71225e-41
Rps16	1.10952e-44	-0.450789	0.996	0.987	3.58209e-40
Arid5b	1.45417e-44	0.915736	0.48	0.138	4.69479e-40
Dusp4	1.49149e-44	0.991348	0.459	0.13	4.81528e-40
Rpl35a	9.46429e-44	-0.421563	0.989	0.976	3.05554e-39
Grb2	1.05611e-43	0.78839	0.734	0.389	3.40964e-39
Zc3h12a	1.52201e-43	0.845777	0.451	0.128	4.91382e-39
Fosl2	1.59836e-43	0.769233	0.776	0.423	5.16029e-39
Il13	1.98214e-43	2.38464	0.463	0.163	6.39933e-39
Osbpl9	2.01226e-43	0.873298	0.436	0.121	6.49658e-39
Plin2	2.19676e-43	1.22457	0.498	0.177	7.09224e-39
Itgav	2.54822e-43	0.896826	0.606	0.262	8.22692e-39
Stk17b	5.02773e-43	0.744342	0.909	0.657	1.6232e-38
Hacd3	5.54464e-43	0.739932	0.364	0.07	1.79009e-38
Ndrg1	1.15875e-42	0.92192	0.324	0.049	3.74102e-38
Il4ra	1.98818e-42	0.850231	0.393	0.089	6.41884e-38
Nr3c1	2.46036e-42	0.778009	0.857	0.543	7.94328e-38
Rps27a	3.81085e-42	-0.423676	0.99	0.989	1.23033e-37
Jdp2	4.13564e-42	1.06472	0.35	0.07	1.33519e-37
Nfkb2	6.99102e-42	0.753131	0.496	0.165	2.25705e-37
Dnajb6	7.4654e-41	0.802901	0.773	0.456	2.4102e-36
Rps27	7.53713e-41	-0.538364	0.975	0.978	2.43336e-36
Ipmk	8.37521e-41	0.965935	0.448	0.138	2.70394e-36
Slc25a51	1.49438e-40	0.659273	0.395	0.091	4.82462e-36
Uqcrb	1.70291e-40	0.699605	0.522	0.192	5.49785e-36
Nfkbie	2.9752e-40	0.759865	0.359	0.077	9.60543e-36
Psen2	4.50445e-40	0.880885	0.48	0.162	1.45426e-35
Xist	7.41677e-40	-0.754319	0.923	0.929	2.3945e-35
Mapkapk2	8.74991e-40	0.757338	0.48	0.156	2.82491e-35
Rgs2	1.28069e-39	0.979436	0.767	0.463	4.13472e-35
Pdcd10	2.30897e-39	0.645284	0.48	0.155	7.45451e-35
Rps7	3.33546e-39	-0.408916	0.991	0.978	1.07685e-34
Nab1	4.00619e-39	0.70245	0.435	0.126	1.2934e-34
Rpl36	6.12581e-39	-0.463098	0.976	0.962	1.97772e-34
Pnrc1	1.30484e-38	0.729938	0.905	0.643	4.21266e-34
Dennd4a	4.54052e-38	0.753977	0.763	0.424	1.46591e-33
Rpl19	4.69498e-38	-0.363995	0.996	0.986	1.51577e-33
Rps11	5.43635e-38	-0.405092	0.995	0.985	1.75513e-33
Rps10	5.79541e-38	-0.39493	0.994	0.979	1.87105e-33
Cript	8.3928e-38	0.651399	0.498	0.169	2.70962e-33
Ccr1	1.15047e-37	1.01903	0.306	0.053	3.71428e-33
Il5	1.40216e-37	2.3542	0.512	0.251	4.52687e-33
Skil	2.64103e-37	0.686363	0.735	0.395	8.52656e-33
Snrpd1	3.03045e-37	0.591214	0.44	0.137	9.78381e-33
Tent5a	3.16376e-37	1.36965	0.453	0.172	1.02142e-32
Ubc	3.92698e-37	0.62729	0.767	0.437	1.26783e-32
Gng5	4.19604e-37	0.658219	0.786	0.477	1.35469e-32
Hccs	5.08147e-37	0.653304	0.374	0.092	1.64055e-32
Zeb2	5.58065e-37	0.954316	0.718	0.423	1.80171e-32
Bcl2l1	6.28971e-37	0.783502	0.369	0.093	2.03063e-32
Prr7	7.06203e-37	0.652565	0.527	0.197	2.27998e-32
Vgll4	8.07662e-37	0.718582	0.684	0.344	2.60754e-32
Cdkn1a	9.51232e-37	0.843638	0.445	0.144	3.07105e-32
Traf4	1.40421e-36	0.797969	0.285	0.043	4.53349e-32
Rpl39	2.78773e-36	-0.441127	0.984	0.968	9.00019e-32
Rpl34	3.07809e-36	-0.341564	0.991	0.969	9.93762e-32
Pgam1	7.42807e-36	0.744596	0.39	0.112	2.39815e-31
Rpl21	9.02743e-36	-0.401586	0.992	0.979	2.9145e-31
Lsm8	1.14938e-35	0.653766	0.371	0.093	3.71079e-31
Zfp36l2	1.36446e-35	-1.09836	0.401	0.63	4.40515e-31
Prkar1a	3.55049e-35	0.634816	0.785	0.474	1.14628e-30
Emd	3.83821e-35	0.674175	0.475	0.17	1.23916e-30
B4galt1	4.36853e-35	0.637352	0.437	0.137	1.41038e-30
Spn	5.24731e-35	0.689411	0.567	0.244	1.69409e-30
Eif4a1	6.14689e-35	0.651617	0.664	0.335	1.98452e-30
Jpt1	6.57519e-35	0.682676	0.646	0.314	2.1228e-30
Ifi27l2a	7.73735e-35	0.803431	0.874	0.642	2.498e-30
Rgs16	9.99208e-35	1.14449	0.379	0.112	3.22594e-30
Rab11fip1	1.30007e-34	0.650067	0.504	0.194	4.19726e-30
Rgs1	1.61543e-34	0.882858	0.916	0.739	5.21541e-30
Ppp2ca	1.67418e-34	0.602419	0.771	0.464	5.4051e-30
Eif4e	1.97466e-34	0.640194	0.312	0.064	6.37518e-30
Fosb	3.54696e-34	-1.16126	0.414	0.63	1.14514e-29
Ets2	5.74595e-34	0.679771	0.312	0.064	1.85508e-29
Slc15a3	6.10912e-34	0.815222	0.384	0.117	1.97233e-29
Rplp2	7.64892e-34	-0.400797	0.982	0.975	2.46945e-29
Dennd5a	1.06831e-33	0.714015	0.383	0.113	3.44904e-29
Fau	1.41206e-33	-0.314236	0.997	0.996	4.55883e-29
Rpl27a	1.61816e-33	-0.397627	0.997	0.987	5.22421e-29
Cd28	1.75896e-33	0.589277	0.887	0.591	5.67881e-29
H2-D1	1.93264e-33	0.392555	0.999	0.978	6.23953e-29
Ptp4a2	2.05145e-33	0.600951	0.865	0.609	6.6231e-29
Ube2b	2.65828e-33	0.666305	0.672	0.36	8.58226e-29
Ifnar1	2.72922e-33	0.595115	0.488	0.187	8.8113e-29
Rheb	3.34083e-33	0.609055	0.479	0.179	1.07859e-28
Cd2	4.91815e-33	0.724075	0.775	0.49	1.58782e-28
Cldnd1	5.44494e-33	0.820078	0.383	0.116	1.7579e-28
Rpl37	1.75113e-32	-0.454077	0.968	0.96	5.65353e-28
Irf4	1.77424e-32	0.790149	0.294	0.06	5.72814e-28
Rps29	1.81791e-32	-0.520845	0.979	0.986	5.86913e-28
Mdh1	1.97213e-32	0.762577	0.614	0.319	6.36701e-28
Myo1e	2.03139e-32	0.691998	0.321	0.078	6.55835e-28
Gch1	2.53365e-32	0.73977	0.41	0.138	8.17989e-28
Rpl22	5.26718e-32	-0.414312	0.972	0.953	1.70051e-27
Galnt2	5.60428e-32	0.672422	0.353	0.098	1.80934e-27
Snx18	7.31644e-32	0.657858	0.432	0.148	2.36211e-27
Rcl1	7.44171e-32	0.595432	0.279	0.054	2.40256e-27
Sar1a	7.62025e-32	0.574625	0.481	0.183	2.4602e-27
Sri	1.10388e-31	0.615162	0.661	0.346	3.56389e-27
Rps3a1	1.14658e-31	-0.358654	0.99	0.987	3.70174e-27
Psmb5	1.19374e-31	0.574748	0.425	0.144	3.854e-27
Cd82	1.31353e-31	0.567813	0.7	0.371	4.24072e-27
Ube2j2	1.54533e-31	0.588364	0.461	0.166	4.98911e-27
Birc3	1.71966e-31	0.624572	0.319	0.075	5.55192e-27
Rps28	1.75808e-31	-0.538448	0.966	0.96	5.67597e-27
Nfil3	1.95229e-31	0.776695	0.557	0.261	6.30297e-27
Eif1	1.95838e-31	0.386493	0.993	0.948	6.32262e-27
Rpl6	2.81263e-31	-0.375617	0.988	0.979	9.08057e-27
Gpr65	3.42395e-31	0.702422	0.379	0.119	1.10542e-26
Capza2	3.60842e-31	0.566951	0.612	0.304	1.16498e-26
Rpl13	5.41507e-31	-0.402376	0.997	0.997	1.74826e-26
Slfn2	6.96487e-31	0.748586	0.616	0.328	2.24861e-26
Chd1	7.97588e-31	0.611744	0.371	0.11	2.57501e-26
Smarca5	9.63049e-31	0.648441	0.547	0.254	3.1092e-26
Prelid1	1.16391e-30	0.644603	0.61	0.314	3.75767e-26
Rpl38	1.28787e-30	-0.516877	0.968	0.955	4.1579e-26
Pecam1	1.3416e-30	0.704097	0.309	0.075	4.33134e-26
Fth1	1.61904e-30	0.702129	0.998	0.969	5.22708e-26
Rps4x	2.58787e-30	-0.361408	0.991	0.974	8.35494e-26
Fam110a	2.65861e-30	0.634103	0.42	0.146	8.58333e-26
Fam107b	2.66571e-30	0.591165	0.875	0.635	8.60625e-26
Ciapin1	2.79519e-30	0.670012	0.309	0.078	9.02426e-26
Sde2	3.15039e-30	0.534975	0.285	0.059	1.0171e-25
Eif6	3.31389e-30	0.541776	0.378	0.12	1.06989e-25
Ube2l3	4.30047e-30	0.564953	0.507	0.215	1.38841e-25
Rpl9	4.54456e-30	-0.358121	0.993	0.98	1.46721e-25
AI467606	4.93569e-30	0.746405	0.338	0.096	1.59349e-25
Tgfb1	6.1805e-30	0.687435	0.799	0.534	1.99538e-25
Jun	9.59532e-30	-1.31478	0.289	0.509	3.09785e-25
Ndfip1	9.82528e-30	0.479046	0.954	0.815	3.17209e-25
Rplp1	1.46913e-29	-0.435704	0.99	0.982	4.74308e-25
Myo1g	1.93027e-29	0.672379	0.476	0.198	6.23188e-25
Mrps7	2.04229e-29	0.510827	0.337	0.092	6.59355e-25
Eef1a1	2.8305e-29	-0.275275	1	0.987	9.13826e-25
Ccr4	2.83654e-29	0.775649	0.332	0.096	9.15776e-25
mt-Co1	2.98689e-29	-0.33672	0.998	0.997	9.64318e-25
Bzw2	3.07213e-29	0.638116	0.438	0.167	9.91838e-25
Hsp90aa1	3.35766e-29	0.466857	0.64	0.321	1.08402e-24
Psma2	3.74886e-29	0.567443	0.598	0.289	1.21032e-24
Map3k1	4.02955e-29	0.551913	0.297	0.07	1.30094e-24
Dot1l	4.91612e-29	0.678778	0.357	0.113	1.58717e-24
Lmna	7.86129e-29	0.823143	0.59	0.305	2.53802e-24
Hivep1	7.9958e-29	0.55215	0.294	0.071	2.58144e-24
Ywhae	9.39543e-29	0.518773	0.59	0.294	3.03331e-24
Ssb	9.52787e-29	0.540265	0.526	0.23	3.07607e-24
Pdlim1	1.03935e-28	0.81238	0.331	0.1	3.35555e-24
Psma5	1.24986e-28	0.507891	0.349	0.105	4.03518e-24
mt-Co3	1.2522e-28	-0.367617	0.998	0.999	4.04273e-24
Lpxn	1.2637e-28	0.616804	0.406	0.151	4.07984e-24
Junb	1.7161e-28	0.671702	0.974	0.915	5.54042e-24
Rab2a	1.75299e-28	0.560097	0.484	0.201	5.65954e-24
Socs3	1.86776e-28	0.887799	0.344	0.106	6.03005e-24
Gpr183	1.97518e-28	0.880487	0.34	0.106	6.37686e-24
Igtp	2.16344e-28	0.816798	0.33	0.098	6.98466e-24
Sumo1	2.60233e-28	0.560946	0.635	0.322	8.40163e-24
Prpf40a	3.67537e-28	0.515634	0.544	0.247	1.18659e-23
Chd4	4.87406e-28	0.562571	0.549	0.259	1.57359e-23
Rab11a	5.08416e-28	0.553152	0.489	0.202	1.64142e-23
Tnip1	5.50929e-28	0.438531	0.317	0.085	1.77868e-23
Aldoa	7.08772e-28	0.579328	0.835	0.597	2.28827e-23
Psmb4	9.39153e-28	0.532763	0.475	0.199	3.03206e-23
Mkrn1	1.03951e-27	0.541664	0.585	0.279	3.35607e-23
Calca	2.32216e-27	1.63492	0.488	0.247	7.49708e-23
Hspa5	4.75038e-27	0.496578	0.859	0.596	1.53366e-22
Runx3	5.77972e-27	0.794162	0.435	0.185	1.86598e-22
Atp6v0e	6.05295e-27	0.444908	0.672	0.372	1.9542e-22
Nrip1	7.50663e-27	0.696531	0.747	0.469	2.42352e-22
Zfand5	7.53901e-27	0.505877	0.465	0.19	2.43397e-22
Creb3l2	8.22245e-27	0.671176	0.281	0.071	2.65462e-22
Lin54	8.40992e-27	0.590721	0.275	0.066	2.71514e-22
Prdx1	9.64407e-27	0.584988	0.668	0.389	3.11359e-22
Ago2	9.83422e-27	0.573287	0.42	0.162	3.17498e-22
Arap2	1.06699e-26	0.662296	0.334	0.105	3.44478e-22
Gpbp1	1.56156e-26	0.517976	0.56	0.266	5.04149e-22
Calm1	1.63726e-26	0.560538	0.914	0.741	5.28591e-22
Ccr7	1.8239e-26	1.47581	0.258	0.063	5.88846e-22
Hnrnpk	2.09473e-26	0.483999	0.806	0.505	6.76282e-22
Tmem123	2.36237e-26	0.525296	0.439	0.183	7.62691e-22
Isg15	2.40271e-26	0.807649	0.307	0.088	7.75713e-22
Dhrs3	2.42939e-26	0.676851	0.258	0.06	7.84327e-22
mt-Cytb	3.24309e-26	-0.444183	0.992	0.992	1.04703e-21
Smim3	3.34761e-26	0.584374	0.323	0.098	1.08077e-21
Syf2	3.97149e-26	0.475151	0.565	0.268	1.2822e-21
Ezr	4.57767e-26	0.690694	0.596	0.328	1.4779e-21
Pmepa1	4.64974e-26	0.66936	0.456	0.198	1.50117e-21
Bzw1	4.93232e-26	0.53186	0.68	0.403	1.5924e-21
Il1rl1	7.53887e-26	0.846457	0.741	0.543	2.43393e-21
Stat5a	8.28732e-26	0.534876	0.252	0.054	2.67556e-21
Snapc1	8.5662e-26	0.557762	0.364	0.126	2.7656e-21
Gtf2b	9.39235e-26	0.431129	0.373	0.128	3.03232e-21
Ninj1	1.02711e-25	0.488592	0.305	0.088	3.31601e-21
Sdf4	1.03232e-25	0.580915	0.79	0.523	3.33284e-21
Ostc	1.05856e-25	0.44603	0.475	0.202	3.41755e-21
Tut4	1.07267e-25	0.444646	0.659	0.346	3.46311e-21
Fam122a	1.08841e-25	-0.923531	0.082	0.251	3.51393e-21
B3gnt2	1.49847e-25	0.624937	0.602	0.321	4.83781e-21
Arf4	1.92915e-25	0.509992	0.823	0.556	6.22828e-21
Elovl5	2.04951e-25	0.584982	0.401	0.16	6.61686e-21
Cxcr4	2.11895e-25	0.66239	0.325	0.102	6.84101e-21
Fbxo11	2.4624e-25	0.418561	0.271	0.066	7.94986e-21
Psmb8	2.63092e-25	0.508832	0.731	0.441	8.49393e-21
Ubl5	2.92057e-25	0.484269	0.806	0.536	9.42905e-21
Ptprcap	3.26827e-25	0.526897	0.593	0.31	1.05516e-20
Cmas	3.30762e-25	0.506221	0.317	0.098	1.06786e-20
Clta	3.67898e-25	0.539127	0.617	0.336	1.18776e-20
Snx20	3.90342e-25	0.526596	0.434	0.174	1.26022e-20
Ndufc2	4.18236e-25	0.467804	0.407	0.156	1.35027e-20
Hnrnpab	4.44408e-25	0.444262	0.495	0.215	1.43477e-20
Plac8	5.09655e-25	1.15564	0.554	0.332	1.64542e-20
Rps5	7.05848e-25	-0.326565	0.988	0.968	2.27883e-20
Wsb1	7.10843e-25	0.471491	0.303	0.086	2.29496e-20
Lpar6	7.67274e-25	-1.07939	0.176	0.36	2.47715e-20
Spag9	7.69068e-25	0.52197	0.488	0.222	2.48293e-20
Supt4a	8.32668e-25	0.465618	0.646	0.344	2.68827e-20
Rela	1.17508e-24	0.476872	0.354	0.123	3.79376e-20
Crip1	1.17694e-24	0.780754	0.933	0.81	3.79974e-20
Rpl29	1.49972e-24	-0.596687	0.849	0.868	4.84183e-20
Rnf19b	1.68361e-24	0.610046	0.329	0.112	5.43552e-20
Tes	2.02938e-24	0.56704	0.508	0.244	6.55185e-20
Gm16286	2.65073e-24	0.475579	0.56	0.28	8.55787e-20
Timm23	2.81276e-24	0.479867	0.434	0.18	9.081e-20
Cltc	3.7481e-24	0.473717	0.405	0.162	1.21007e-19
Etf1	3.76132e-24	0.406691	0.384	0.145	1.21434e-19
Rbx1	4.01309e-24	0.494481	0.507	0.241	1.29562e-19
Hnrnpc	5.32932e-24	0.454091	0.573	0.289	1.72057e-19
Cdc42	6.64664e-24	0.476578	0.863	0.647	2.14587e-19
Tnfsf8	6.82411e-24	0.623287	0.669	0.4	2.20316e-19
Fos	7.01122e-24	-0.976854	0.512	0.667	2.26357e-19
Csnk1g3	7.98553e-24	0.568146	0.32	0.107	2.57813e-19
Tgif1	9.65353e-24	0.523145	0.504	0.243	3.11664e-19
Smco4	1.18975e-23	0.662341	0.693	0.43	3.84111e-19
Rps20	1.88271e-23	-0.34227	0.992	0.989	6.07834e-19
Ube2s	2.02306e-23	0.458979	0.593	0.296	6.53146e-19
Arpc1a	2.13552e-23	0.436787	0.267	0.073	6.89454e-19
Runx2	2.2783e-23	0.513676	0.323	0.106	7.35549e-19
Trac	3.22688e-23	0.507706	0.902	0.7	1.0418e-18
Yeats4	4.65415e-23	0.429659	0.294	0.088	1.50259e-18
Rpl18a	5.19378e-23	-0.284478	0.995	0.986	1.67681e-18
Kdm7a	5.55453e-23	0.50197	0.336	0.117	1.79328e-18
Litaf	5.90289e-23	0.746061	0.42	0.191	1.90575e-18
Mif	5.92476e-23	0.586674	0.578	0.312	1.91281e-18
Gtpbp4	5.93465e-23	0.609419	0.382	0.155	1.916e-18
Mob4	7.67612e-23	0.391119	0.319	0.105	2.47824e-18
Anxa2	7.71872e-23	0.772544	0.51	0.273	2.49199e-18
Gpr171	7.82465e-23	0.606276	0.312	0.105	2.52619e-18
Psmd6	8.64693e-23	0.42864	0.251	0.066	2.79166e-18
Txndc17	9.15158e-23	0.471659	0.51	0.247	2.95459e-18
Gpcpd1	1.10674e-22	0.492133	0.416	0.18	3.57312e-18
Ddb1	1.11181e-22	0.518584	0.326	0.113	3.58948e-18
Rpl5	1.24675e-22	-0.404461	0.976	0.954	4.02513e-18
Ywhaz	1.35157e-22	0.490337	0.744	0.474	4.36356e-18
Vps54	1.43751e-22	0.51676	0.323	0.112	4.64099e-18
Psmb2	1.59422e-22	0.438666	0.43	0.188	5.14694e-18
Eif4h	1.80946e-22	0.409799	0.482	0.219	5.84183e-18
Hnrnpa1	2.03349e-22	0.49194	0.614	0.344	6.56511e-18
Arpc5	2.14681e-22	0.474808	0.752	0.509	6.93098e-18
Serinc1	2.34501e-22	0.458576	0.486	0.229	7.57087e-18
Grpel1	2.95364e-22	0.429352	0.313	0.107	9.53582e-18
Psmb6	2.95831e-22	0.408058	0.433	0.188	9.55091e-18
Slu7	3.30523e-22	0.411169	0.285	0.086	1.06709e-17
Rps13	3.48891e-22	-0.31731	0.996	0.983	1.12639e-17
Rps8	3.52462e-22	-0.302339	0.993	0.98	1.13792e-17
mt-Nd4	3.56744e-22	-0.461061	0.969	0.96	1.15175e-17
Vamp3	3.73124e-22	0.38789	0.252	0.067	1.20463e-17
Cmip	3.73926e-22	0.473259	0.334	0.119	1.20722e-17
Rbm8a	3.91298e-22	0.428107	0.366	0.138	1.26331e-17
Cops4	4.0164e-22	0.467447	0.342	0.128	1.29669e-17
Ssr2	5.20848e-22	0.430362	0.29	0.092	1.68156e-17
Rpl13a	5.21223e-22	-0.369203	0.99	0.964	1.68277e-17
Mxd1	5.27645e-22	0.736853	0.395	0.173	1.7035e-17
Nr4a3	5.29406e-22	0.599697	0.454	0.216	1.70919e-17
Hopx	5.59623e-22	1.02808	0.452	0.232	1.80674e-17
Faim	7.15093e-22	0.597176	0.312	0.11	2.30868e-17
Metrnl	9.30138e-22	0.507931	0.267	0.078	3.00295e-17
Atp2b4	9.65648e-22	0.459716	0.427	0.188	3.11759e-17
Il10	1.07045e-21	1.74217	0.345	0.151	3.45596e-17
Rps15	1.16704e-21	-0.427614	0.962	0.943	3.7678e-17
Hspa9	1.28822e-21	0.435234	0.252	0.07	4.15901e-17
Sec22b	1.2981e-21	0.438652	0.3	0.1	4.19091e-17
Tmed5	1.35101e-21	0.350328	0.49	0.233	4.36172e-17
Anp32a	1.62832e-21	0.592128	0.796	0.573	5.25702e-17
Chmp2a	1.64312e-21	0.425419	0.541	0.272	5.30481e-17
Lgals3bp	1.67455e-21	0.475681	0.321	0.116	5.40629e-17
Rbfa	1.67508e-21	0.637266	0.317	0.116	5.40799e-17
Cd40lg	1.82472e-21	0.595364	0.52	0.269	5.89109e-17
Cd53	1.88275e-21	0.520407	0.814	0.598	6.07846e-17
U2af1	1.92622e-21	0.419477	0.46	0.213	6.21881e-17
Map1lc3b	2.22892e-21	0.436481	0.743	0.466	7.19606e-17
Mpp7	2.34761e-21	0.603484	0.359	0.148	7.57925e-17
B9d2	2.46304e-21	0.436036	0.255	0.073	7.95192e-17
Sin3b	2.51978e-21	0.443153	0.532	0.269	8.13511e-17
Uhrf2	3.03451e-21	0.571834	0.888	0.721	9.79692e-17
Kras	3.2533e-21	0.541059	0.464	0.225	1.05033e-16
Rps3	3.80681e-21	-0.303903	0.991	0.983	1.22903e-16
Cyth1	3.81917e-21	0.44254	0.398	0.169	1.23302e-16
Suco	4.12267e-21	0.490666	0.346	0.134	1.331e-16
Atp6v0c	4.30997e-21	0.515287	0.708	0.45	1.39147e-16
Hmgcr	4.52298e-21	0.414984	0.255	0.073	1.46024e-16
Pgk1	5.40087e-21	0.554938	0.603	0.357	1.74367e-16
Sbno2	5.56516e-21	0.552974	0.29	0.098	1.79671e-16
Fnbp1	5.64998e-21	0.497632	0.616	0.357	1.8241e-16
Mapkapk3	6.85552e-21	0.475529	0.541	0.283	2.2133e-16
Cd164	7.01229e-21	0.54404	0.541	0.287	2.26392e-16
Sra1	7.01521e-21	0.409664	0.415	0.181	2.26486e-16
Eif4e2	7.44025e-21	0.411774	0.464	0.219	2.40208e-16
Carnmt1	8.45436e-21	0.518048	0.327	0.123	2.72949e-16
Rrad	9.01041e-21	0.694173	0.283	0.093	2.90901e-16
Crbn	9.59055e-21	0.471183	0.486	0.238	3.09631e-16
Denr	9.89086e-21	0.509512	0.43	0.198	3.19327e-16
Slc38a2	1.1212e-20	-0.739475	0.596	0.715	3.61981e-16
Plekha2	1.46786e-20	0.405574	0.252	0.074	4.73898e-16
mt-Nd2	1.52557e-20	-0.465702	0.94	0.941	4.9253e-16
Cul3	1.57308e-20	0.344199	0.306	0.106	5.0787e-16
Myl12a	1.72924e-20	0.442144	0.872	0.717	5.58284e-16
Relb	1.92412e-20	0.467023	0.419	0.187	6.21203e-16
Rps15a	2.20649e-20	-0.293626	0.991	0.98	7.12364e-16
Tax1bp1	2.52192e-20	0.491922	0.703	0.445	8.142e-16
Mrpl32	2.73787e-20	0.390652	0.368	0.148	8.83921e-16
Tespa1	2.76304e-20	-0.872448	0.259	0.427	8.92046e-16
Adipor2	2.78394e-20	0.483458	0.405	0.18	8.98796e-16
Srpr	3.24755e-20	0.416361	0.308	0.109	1.04847e-15
Itpkb	3.25409e-20	0.404622	0.677	0.388	1.05058e-15
Tubb4b	3.50784e-20	0.392718	0.326	0.12	1.13251e-15
Trbc2	3.96296e-20	0.578448	0.868	0.683	1.27944e-15
Tnfsf11	4.04786e-20	0.971355	0.445	0.237	1.30685e-15
Adora2a	4.26303e-20	0.426021	0.303	0.109	1.37632e-15
Rpl8	5.22609e-20	-0.343468	0.989	0.985	1.68724e-15
Sf3b6	6.45507e-20	0.45513	0.542	0.289	2.08402e-15
Atp5j	6.66126e-20	0.466625	0.629	0.378	2.15059e-15
Ppp2r2d	7.05533e-20	0.390603	0.271	0.088	2.27781e-15
Riok1	8.11632e-20	0.507539	0.45	0.216	2.62035e-15
Oser1	1.13527e-19	0.311421	0.257	0.077	3.66521e-15
Psmd12	1.1699e-19	0.399867	0.265	0.085	3.77703e-15
Gadd45b	1.40915e-19	-0.520908	0.903	0.936	4.54943e-15
Specc1l	1.72184e-19	0.407189	0.292	0.102	5.55897e-15
Eed	1.88799e-19	0.41959	0.362	0.151	6.09537e-15
Zeb1	2.52938e-19	0.484041	0.348	0.139	8.16609e-15
Snrpb	2.72709e-19	0.406815	0.61	0.343	8.8044e-15
Ldlrad4	2.73363e-19	0.584524	0.424	0.208	8.82552e-15
Pin1	4.2992e-19	0.329904	0.27	0.088	1.388e-14
Pim1	5.05537e-19	0.524278	0.909	0.743	1.63213e-14
AW112010	5.18242e-19	0.507095	0.706	0.463	1.67315e-14
Smad4	5.54983e-19	0.386987	0.333	0.132	1.79176e-14
Dip2b	5.8431e-19	0.388954	0.303	0.113	1.88644e-14
Gimap5	6.27649e-19	0.50118	0.304	0.117	2.02637e-14
Herpud1	6.50203e-19	0.324509	0.261	0.084	2.09918e-14
Nfe2l2	7.11471e-19	0.418521	0.272	0.093	2.29698e-14
Igfbp7	7.96275e-19	0.586992	0.503	0.273	2.57077e-14
Eno1	9.03645e-19	0.51333	0.441	0.213	2.91742e-14
Cwc25	9.58139e-19	0.428368	0.262	0.086	3.09335e-14
Egr1	9.94709e-19	-0.853133	0.148	0.308	3.21142e-14
Stk4	9.9783e-19	0.54199	0.475	0.252	3.22149e-14
Uap1	1.34485e-18	0.401381	0.259	0.085	4.34183e-14
Ik	1.67242e-18	0.296604	0.276	0.095	5.39941e-14
Hsp90ab1	1.70378e-18	0.372014	0.953	0.821	5.50065e-14
Wbp11	1.95616e-18	0.376794	0.326	0.128	6.31547e-14
Pak2	2.069e-18	0.400469	0.644	0.384	6.67975e-14
Cd200r1	2.10024e-18	0.479148	0.333	0.138	6.78062e-14
Sipa1l1	2.18201e-18	0.333103	0.388	0.173	7.04463e-14
Atp6v1e1	2.29646e-18	0.295388	0.337	0.134	7.41411e-14
Psmc2	2.49361e-18	0.390414	0.293	0.109	8.05061e-14
Myl12b	3.36741e-18	0.437876	0.859	0.71	1.08717e-13
Tap1	3.82385e-18	0.460998	0.4	0.187	1.23453e-13
Foxp1	3.98039e-18	0.490189	0.586	0.351	1.28507e-13
Cmtm7	4.16777e-18	0.53384	0.564	0.34	1.34556e-13
Zfp622	4.54717e-18	0.343858	0.365	0.153	1.46805e-13
Rpl14	6.53614e-18	-0.387028	0.974	0.948	2.11019e-13
Stx6	6.6019e-18	0.359834	0.338	0.141	2.13142e-13
Sema4d	6.76595e-18	0.393074	0.311	0.123	2.18439e-13
Abhd2	8.51273e-18	0.359485	0.254	0.085	2.74833e-13
1810037I17Rik	9.45711e-18	0.384272	0.61	0.353	3.05323e-13
Cotl1	1.0152e-17	0.490252	0.85	0.654	3.27758e-13
Sec62	1.08666e-17	0.408616	0.638	0.385	3.50827e-13
Cggbp1	1.18572e-17	0.344212	0.393	0.18	3.8281e-13
Rps9	1.21071e-17	-0.291163	0.994	0.982	3.90877e-13
Cycs	1.25562e-17	0.344071	0.472	0.241	4.05376e-13
Kctd12	1.69354e-17	0.560879	0.281	0.107	5.4676e-13
Ndufa11	1.70363e-17	0.381324	0.407	0.194	5.50016e-13
Mns1	1.76533e-17	-0.751829	0.137	0.283	5.69936e-13
Ly6a	1.78826e-17	0.66459	0.682	0.469	5.77339e-13
Bcl11b	1.97694e-17	-0.734321	0.456	0.559	6.38256e-13
Chchd2	2.44229e-17	0.379163	0.9	0.721	7.88493e-13
Manf	2.9502e-17	0.369919	0.466	0.236	9.52473e-13
Csnk1d	3.3718e-17	0.351692	0.358	0.156	1.08858e-12
Txndc9	3.59916e-17	0.313604	0.267	0.095	1.16199e-12
Ube2j1	3.79231e-17	0.333265	0.374	0.167	1.22435e-12
Mrpl20	3.87522e-17	0.2844	0.367	0.159	1.25111e-12
Impa2	4.06543e-17	0.411579	0.454	0.237	1.31252e-12
Txn1	4.0699e-17	0.522606	0.744	0.523	1.31397e-12
Usp25	4.85362e-17	0.341221	0.358	0.158	1.56699e-12
Psmb7	5.0576e-17	0.322317	0.293	0.113	1.63284e-12
Sys1	6.22104e-17	0.384872	0.431	0.209	2.00846e-12
Slc16a6	6.57184e-17	0.378844	0.261	0.093	2.12172e-12
Cwc15	6.74782e-17	0.350014	0.488	0.258	2.17853e-12
Dad1	6.87404e-17	0.331431	0.782	0.54	2.21929e-12
Ppp1r11	7.25208e-17	0.313319	0.421	0.202	2.34133e-12
Rpl36a	7.47104e-17	-0.444015	0.878	0.851	2.41203e-12
Srsf9	7.65613e-17	0.275592	0.259	0.091	2.47178e-12
Psme2	8.13285e-17	0.400341	0.672	0.424	2.62569e-12
Neurl3	8.74636e-17	0.388485	0.592	0.354	2.82376e-12
Fam32a	8.79992e-17	0.308344	0.336	0.144	2.84105e-12
Chrac1	8.9482e-17	0.385574	0.298	0.12	2.88893e-12
Ppp6c	9.16428e-17	0.312036	0.257	0.091	2.95869e-12
Ogfr	1.13152e-16	0.29989	0.263	0.095	3.6531e-12
Znrf1	1.21146e-16	-0.712641	0.485	0.573	3.91121e-12
Ltb4r1	1.44027e-16	0.60737	0.545	0.342	4.6499e-12
Ube2a	1.47378e-16	0.277495	0.382	0.176	4.75811e-12
Sfr1	1.68613e-16	0.406502	0.543	0.314	5.44366e-12
Nup98	1.72928e-16	0.269091	0.492	0.252	5.58297e-12
Zfp706	2.10772e-16	0.463894	0.528	0.311	6.80478e-12
Podnl1	2.14934e-16	-0.799763	0.228	0.371	6.93916e-12
Uqcrfs1	2.16867e-16	0.38535	0.582	0.342	7.00154e-12
Sf3b5	2.20156e-16	0.301093	0.439	0.215	7.10774e-12
Tsg101	2.26367e-16	0.388309	0.31	0.13	7.30825e-12
Ppp4r2	2.31739e-16	0.264347	0.38	0.176	7.48168e-12
Sdcbp	2.35141e-16	0.356144	0.459	0.237	7.59154e-12
Smdt1	2.55031e-16	0.382882	0.613	0.364	8.23369e-12
Tpi1	2.63829e-16	0.529234	0.388	0.197	8.51773e-12
Rilpl2	2.69863e-16	0.41493	0.436	0.226	8.71251e-12
Ets1	2.72552e-16	0.388885	0.938	0.777	8.79936e-12
Cdc42se1	2.74605e-16	0.360229	0.301	0.123	8.86561e-12
Ier5	2.83312e-16	0.29303	0.739	0.477	9.14674e-12
Atp6v0d1	2.98768e-16	0.315291	0.322	0.135	9.64574e-12
Rps19	3.03449e-16	-0.408822	0.982	0.958	9.79685e-12
Med10	3.05054e-16	0.327359	0.318	0.132	9.84867e-12
Phlda1	3.13774e-16	0.539402	0.587	0.363	1.01302e-11
Dnaja2	3.46236e-16	0.346463	0.511	0.279	1.11782e-11
Frg1	3.55452e-16	0.370239	0.337	0.149	1.14758e-11
Nt5e	3.56611e-16	0.405048	0.382	0.183	1.15132e-11
H2-Q7	3.63995e-16	0.455196	0.916	0.748	1.17516e-11
Acsl4	3.7646e-16	0.389266	0.316	0.138	1.2154e-11
Wasf2	3.7805e-16	0.362809	0.503	0.268	1.22053e-11
Rps14	3.84302e-16	-0.36645	0.993	0.98	1.24072e-11
Dnajb11	3.96697e-16	0.310977	0.292	0.117	1.28074e-11
Rab1a	4.01437e-16	0.303611	0.322	0.137	1.29604e-11
Rpl17	4.14697e-16	-0.331119	0.993	0.98	1.33885e-11
Jak1	4.25384e-16	0.361276	0.664	0.413	1.37335e-11
Acadl	4.26494e-16	0.360581	0.407	0.201	1.37694e-11
Ghitm	4.26517e-16	0.362691	0.584	0.353	1.37701e-11
Ncoa2	4.40581e-16	0.392381	0.378	0.179	1.42241e-11
Hspa4	4.70493e-16	0.407115	0.475	0.259	1.51899e-11
Ubb	5.90846e-16	-0.301425	0.992	0.989	1.90755e-11
Psma1	5.97777e-16	0.296887	0.435	0.222	1.92992e-11
Rab10os	7.06794e-16	0.275782	0.273	0.103	2.28189e-11
B4galnt1	7.51214e-16	0.43863	0.418	0.213	2.42529e-11
Ncl	8.0034e-16	0.342975	0.749	0.515	2.5839e-11
Aebp2	8.17758e-16	0.331015	0.81	0.569	2.64013e-11
Nr4a1	8.73136e-16	0.760276	0.674	0.487	2.81892e-11
Abhd17b	9.41628e-16	0.400754	0.31	0.132	3.04005e-11
Adcy7	1.01516e-15	-0.725291	0.228	0.364	3.27745e-11
Akirin1	1.04805e-15	0.274074	0.313	0.13	3.38363e-11
Pigx	1.1704e-15	0.354318	0.251	0.092	3.77863e-11
Psma4	1.20112e-15	0.368675	0.42	0.212	3.8778e-11
Lman2	1.34288e-15	0.294229	0.398	0.192	4.3355e-11
Ccnt1	1.38144e-15	0.359418	0.365	0.17	4.45996e-11
Arl5c	1.49448e-15	0.475592	0.258	0.1	4.82493e-11
Esd	1.64989e-15	0.361424	0.296	0.124	5.32666e-11
Chic2	1.6692e-15	0.334216	0.45	0.233	5.38901e-11
Nrbp1	1.69719e-15	0.260427	0.255	0.093	5.47937e-11
Stat1	1.71077e-15	0.40076	0.42	0.218	5.52322e-11
Arl6ip1	1.958e-15	0.401118	0.795	0.573	6.3214e-11
Dctn3	1.98777e-15	0.270416	0.482	0.257	6.41751e-11
Ssh2	2.06537e-15	0.295444	0.378	0.18	6.66806e-11
Mrps18c	2.1468e-15	0.284123	0.256	0.095	6.93094e-11
Ranbp2	2.19844e-15	0.513531	0.394	0.195	7.09767e-11
Pfkp	2.39137e-15	0.372134	0.279	0.116	7.72053e-11
Irf1	2.40586e-15	0.512631	0.299	0.131	7.76732e-11
Brk1	2.46022e-15	0.306131	0.455	0.234	7.94283e-11
Ero1l	2.59525e-15	0.749501	0.495	0.289	8.37877e-11
Prkch	2.67933e-15	0.255872	0.295	0.121	8.65023e-11
Ugp2	2.86717e-15	0.376631	0.258	0.1	9.25666e-11
Nfkbiz	2.88978e-15	0.430173	0.67	0.444	9.32966e-11
Stk11	3.00011e-15	0.315434	0.359	0.165	9.68586e-11
Yipf4	3.21972e-15	0.382397	0.321	0.145	1.03949e-10
Skap1	3.24132e-15	-0.59544	0.724	0.72	1.04646e-10
Ehbp1l1	3.40525e-15	0.254101	0.294	0.121	1.09939e-10
Trp53inp1	3.51023e-15	0.444851	0.282	0.119	1.13328e-10
Ap2s1	3.56156e-15	0.292909	0.439	0.225	1.14985e-10
Arl5a	3.79317e-15	0.511591	0.456	0.254	1.22463e-10
Arhgdia	3.85855e-15	0.382823	0.637	0.402	1.24573e-10
Il18rap	4.30911e-15	0.343863	0.274	0.112	1.3912e-10
Gna15	4.34279e-15	0.339246	0.338	0.158	1.40207e-10
Zdhhc18	4.41183e-15	0.335286	0.619	0.381	1.42436e-10
Hist1h1c	4.8541e-15	0.540307	0.337	0.159	1.56715e-10
Mrpl43	4.92555e-15	0.303557	0.305	0.131	1.59022e-10
Trps1	5.02797e-15	0.511143	0.39	0.204	1.62328e-10
Hmgb2	5.26485e-15	0.48697	0.702	0.487	1.69976e-10
Zmat2	5.46351e-15	0.277286	0.314	0.135	1.76389e-10
Elavl1	6.00559e-15	0.256612	0.5	0.271	1.9389e-10
Atp5d	6.12886e-15	0.397106	0.78	0.572	1.9787e-10
Zc3h15	6.31168e-15	0.397013	0.516	0.303	2.03773e-10
Raph1	7.54822e-15	0.432638	0.396	0.204	2.43694e-10
Maf	7.69066e-15	-0.636456	0.751	0.789	2.48293e-10
Gm45716	8.16513e-15	0.547375	0.254	0.1	2.63611e-10
Lcp2	8.4981e-15	0.323702	0.47	0.252	2.74361e-10
Polr2k	8.62165e-15	0.294395	0.302	0.13	2.7835e-10
Ndufa4	8.83285e-15	0.37147	0.663	0.441	2.85169e-10
Higd1a	1.04814e-14	0.303205	0.355	0.17	3.38392e-10
Cd52	1.0759e-14	0.354221	0.975	0.919	3.47355e-10
Glrx	1.10581e-14	0.346734	0.433	0.23	3.57011e-10
Anxa11	1.14951e-14	0.328719	0.387	0.192	3.7112e-10
Szrd1	1.26128e-14	0.269068	0.276	0.113	4.07205e-10
Magoh	1.29873e-14	0.314463	0.307	0.137	4.19294e-10
Rac1	1.32537e-14	0.331398	0.773	0.516	4.27896e-10
Snhg15	1.5959e-14	0.425887	0.315	0.141	5.15238e-10
Rps23	1.61458e-14	-0.339319	0.99	0.968	5.21269e-10
Il10ra	1.82353e-14	0.337632	0.354	0.169	5.88726e-10
Akna	1.90813e-14	0.328707	0.334	0.156	6.16039e-10
Eef1b2	2.40861e-14	-0.367689	0.956	0.916	7.77621e-10
Emc6	2.44663e-14	0.314236	0.323	0.146	7.89894e-10
Selplg	2.64558e-14	0.422402	0.667	0.455	8.54126e-10
Cish	2.99947e-14	0.322778	0.71	0.467	9.6838e-10
Thoc7	3.09509e-14	0.266533	0.345	0.16	9.99249e-10
Polr2c	3.18411e-14	0.329704	0.316	0.145	1.02799e-09
Socs1	3.62653e-14	0.400355	0.266	0.109	1.17082e-09
Mtpn	3.68605e-14	0.289546	0.352	0.167	1.19004e-09
Ptpn1	5.01298e-14	0.319904	0.315	0.142	1.61844e-09
Rrp1	5.29882e-14	0.279257	0.406	0.208	1.71072e-09
Psmd2	5.50738e-14	0.313699	0.291	0.128	1.77806e-09
Ttc39c	5.66791e-14	0.395423	0.372	0.185	1.82988e-09
Cct6a	5.80306e-14	0.313376	0.316	0.144	1.87352e-09
Resf1	6.21554e-14	0.358685	0.357	0.173	2.00669e-09
Cblb	6.75262e-14	0.296329	0.258	0.106	2.18008e-09
Chd7	7.54625e-14	0.398235	0.453	0.265	2.43631e-09
Rad21	7.57744e-14	0.289582	0.295	0.128	2.44638e-09
Akirin2	7.83127e-14	0.269175	0.268	0.112	2.52833e-09
Arih2	9.27977e-14	0.264941	0.257	0.103	2.99597e-09
Rpl7	9.66318e-14	-0.311862	0.988	0.957	3.11976e-09
Rest	1.052e-13	0.307743	0.313	0.145	3.39638e-09
Grap2	1.08781e-13	0.401825	0.429	0.237	3.51199e-09
Kmt2e	1.11286e-13	0.331766	0.625	0.397	3.59288e-09
Tmf1	1.17764e-13	0.270162	0.273	0.113	3.802e-09
Ski	1.37576e-13	0.311356	0.345	0.17	4.44164e-09
Znrd1	1.48641e-13	0.255199	0.316	0.144	4.79887e-09
Trappc4	1.50592e-13	0.293044	0.296	0.131	4.86187e-09
Uba52	1.53377e-13	-0.585071	0.63	0.66	4.95177e-09
Sap30l	1.60052e-13	0.269252	0.292	0.13	5.16727e-09
Nars	1.71038e-13	0.266583	0.283	0.126	5.52197e-09
Gtf2h5	1.72481e-13	0.287693	0.387	0.195	5.56855e-09
Rab10	1.87872e-13	0.269855	0.46	0.254	6.06546e-09
BC031181	1.87909e-13	0.265794	0.514	0.296	6.06664e-09
Nkg7	2.0435e-13	0.552354	0.36	0.187	6.59744e-09
Timm17a	2.35225e-13	0.314722	0.282	0.127	7.59423e-09
Sfpq	2.48029e-13	0.251444	0.614	0.374	8.00761e-09
Reep3	2.49973e-13	0.257358	0.352	0.172	8.07039e-09
Lcp1	2.68569e-13	0.26501	0.677	0.449	8.67074e-09
Smim7	2.76772e-13	0.263282	0.263	0.112	8.93557e-09
Ddx6	2.7759e-13	0.332901	0.466	0.268	8.96198e-09
Polr1d	2.85129e-13	0.315685	0.778	0.534	9.20539e-09
Rlf	2.88552e-13	0.307648	0.304	0.141	9.31589e-09
G3bp1	2.94754e-13	0.330384	0.387	0.202	9.51614e-09
Ms4a4b	2.95759e-13	0.38085	0.409	0.223	9.54857e-09
Rab5if	3.56706e-13	0.293285	0.32	0.155	1.15163e-08
Atp5md	3.99639e-13	0.472716	0.694	0.48	1.29023e-08
Cenpa	4.19111e-13	0.275421	0.271	0.119	1.3531e-08
Gm42418	4.78423e-13	-0.671074	0.962	0.955	1.54459e-08
Mrfap1	5.24734e-13	0.26997	0.507	0.282	1.6941e-08
Ubash3a	5.87516e-13	0.320241	0.375	0.197	1.8968e-08
Snrnp70	6.85365e-13	-0.632385	0.627	0.649	2.2127e-08
Ptpn7	6.93316e-13	-0.722852	0.183	0.301	2.23837e-08
Arhgef1	8.49578e-13	-0.691405	0.506	0.568	2.74286e-08
Cd6	8.66615e-13	0.404576	0.629	0.432	2.79787e-08
Cebpb	9.06294e-13	0.360006	0.392	0.211	2.92597e-08
Wnk1	9.62505e-13	0.342933	0.66	0.43	3.10745e-08
Lsm12	1.01503e-12	0.252926	0.391	0.204	3.27703e-08
Copb2	1.06084e-12	0.251494	0.254	0.107	3.42492e-08
Tshz1	1.1092e-12	0.288205	0.259	0.112	3.58105e-08
Ybx3	1.1139e-12	0.319738	0.433	0.241	3.59622e-08
mt-Atp6	1.15217e-12	-0.262254	0.998	0.999	3.71979e-08
Iqgap1	1.32592e-12	0.287511	0.688	0.457	4.28073e-08
Tnfaip8	1.44323e-12	0.343144	0.594	0.391	4.65947e-08
Arpc2	1.54605e-12	0.314014	0.919	0.764	4.99143e-08
G3bp2	1.66799e-12	0.258396	0.36	0.183	5.38509e-08
Atp2a2	1.72504e-12	0.250652	0.29	0.134	5.56931e-08
Tle3	1.73722e-12	0.316398	0.349	0.176	5.60861e-08
Il2rg	1.92293e-12	0.304767	0.839	0.618	6.20818e-08
Ptbp1	2.22872e-12	0.273346	0.484	0.282	7.19542e-08
Rpl11	2.32742e-12	-0.253212	0.994	0.975	7.51408e-08
Eprs	2.51042e-12	0.559316	0.478	0.294	8.1049e-08
Nop58	2.51744e-12	0.304939	0.269	0.123	8.12757e-08
Eif3c	2.66645e-12	0.276921	0.568	0.35	8.60864e-08
Tomm22	2.68157e-12	0.283027	0.553	0.338	8.65746e-08
Abracl	2.97955e-12	0.258554	0.632	0.404	9.61948e-08
Mpc1	3.11641e-12	0.299494	0.43	0.241	1.00613e-07
Capza1	3.271e-12	0.268341	0.427	0.238	1.05604e-07
Cox17	3.33248e-12	0.346952	0.679	0.466	1.07589e-07
Nras	3.51412e-12	0.285504	0.325	0.163	1.13453e-07
Retreg1	3.55647e-12	0.301985	0.326	0.16	1.14821e-07
1110004F10Rik	4.43457e-12	0.288943	0.41	0.225	1.4317e-07
Cyb5a	4.51697e-12	0.338923	0.491	0.294	1.4583e-07
Tapbp	4.54474e-12	0.286985	0.425	0.236	1.46727e-07
Il4	4.5645e-12	1.10348	0.414	0.252	1.47365e-07
Med13	4.9229e-12	0.311527	0.262	0.119	1.58936e-07
Lgals3	5.2748e-12	0.623086	0.514	0.338	1.70297e-07
Ppp2r1a	5.60684e-12	0.258115	0.326	0.162	1.81017e-07
Rlim	6.71303e-12	0.252691	0.303	0.144	2.1673e-07
Ptpn22	6.81039e-12	0.281613	0.484	0.29	2.19873e-07
Gm12840	8.49959e-12	0.434295	0.404	0.234	2.74409e-07
Btg1	9.07906e-12	0.389905	0.991	0.941	2.93117e-07
H2-T23	9.20143e-12	0.305938	0.823	0.598	2.97068e-07
Ctnnb1	1.0078e-11	0.257809	0.304	0.148	3.25367e-07
Llph	1.03756e-11	0.260426	0.417	0.233	3.34975e-07
Nfatc1	1.19218e-11	0.332315	0.357	0.192	3.84896e-07
BC005537	1.19965e-11	0.260934	0.399	0.222	3.87307e-07
Dhx40	1.21735e-11	0.285412	0.28	0.132	3.93023e-07
Fkbp1a	1.26467e-11	0.315321	0.654	0.448	4.08298e-07
Spty2d1	1.44024e-11	0.257784	0.459	0.264	4.64983e-07
Picalm	1.45616e-11	0.273364	0.776	0.577	4.7012e-07
Tspan32	1.53382e-11	-0.714408	0.242	0.35	4.95195e-07
Tmbim6	2.00602e-11	0.307102	0.742	0.531	6.47644e-07
Rnf6	2.06646e-11	0.26704	0.278	0.132	6.67158e-07
Icam1	2.38653e-11	0.385354	0.276	0.135	7.70492e-07
Birc2	2.42311e-11	0.273214	0.458	0.266	7.82302e-07
Ndufb4	2.75054e-11	0.261509	0.304	0.151	8.88011e-07
Nr1h2	2.90872e-11	0.275253	0.285	0.139	9.3908e-07
Gimap6	3.18538e-11	0.337452	0.366	0.205	1.0284e-06
S100a6	4.05162e-11	0.417966	0.861	0.749	1.30807e-06
Txnl1	4.76537e-11	0.271023	0.387	0.212	1.5385e-06
Tle5	4.82455e-11	-0.354265	0.855	0.819	1.5576e-06
Arhgdib	5.07761e-11	0.311276	0.859	0.713	1.63931e-06
Ccnd2	6.17355e-11	0.513656	0.696	0.519	1.99313e-06
Eif2s2	6.36912e-11	0.256872	0.64	0.413	2.05627e-06
Cox5a	8.37667e-11	0.272675	0.688	0.477	2.70441e-06
Sem1	8.48191e-11	0.265081	0.782	0.563	2.73838e-06
Mrpl33	9.58707e-11	0.275828	0.723	0.491	3.09518e-06
Mfsd14a	9.96448e-11	0.260597	0.383	0.213	3.21703e-06
mt-Nd1	1.06735e-10	-0.318518	0.969	0.943	3.44594e-06
Atp5a1	1.11708e-10	0.27816	0.663	0.464	3.6065e-06
2310001H17Rik	1.19055e-10	-0.730096	0.203	0.305	3.84369e-06
Jund	1.20033e-10	0.285469	0.929	0.813	3.87525e-06
Rbpj	1.20736e-10	0.291806	0.832	0.657	3.89797e-06
H2-T22	1.39275e-10	0.258612	0.622	0.42	4.4965e-06
Adam8	1.54201e-10	0.264072	0.32	0.169	4.97837e-06
Rpl26	1.56968e-10	-0.312683	0.977	0.962	5.06772e-06
Vim	1.63055e-10	0.428027	0.888	0.815	5.26422e-06
Bri3	1.67442e-10	0.251405	0.339	0.18	5.40587e-06
Grap	1.96655e-10	0.255282	0.547	0.342	6.349e-06
Gmfg	2.20529e-10	0.281339	0.652	0.455	7.11978e-06
Reep5	2.5904e-10	0.253314	0.643	0.425	8.36311e-06
Slc25a3	2.97959e-10	0.320385	0.88	0.746	9.6196e-06
Rpl12	3.06157e-10	-0.332068	0.979	0.96	9.88426e-06
Ikzf2	3.81617e-10	0.394245	0.358	0.206	1.23205e-05
Celf2	3.83344e-10	0.305465	0.617	0.414	1.23763e-05
Serinc3	4.03978e-10	-0.439732	0.766	0.738	1.30424e-05
Tmem50a	4.1594e-10	0.260167	0.689	0.484	1.34286e-05
Rpl3	5.69127e-10	-0.269311	0.972	0.957	1.83743e-05
Socs2	6.82939e-10	0.497509	0.554	0.389	2.20487e-05
Arglu1	8.99329e-10	-0.70838	0.428	0.477	2.90348e-05
Gpx1	8.99909e-10	0.323024	0.536	0.353	2.90535e-05
Fabp5	9.26161e-10	0.571595	0.402	0.24	2.99011e-05
Gapdh	9.49404e-10	0.28214	0.946	0.844	3.06515e-05
Atp5e	9.74589e-10	-0.333968	0.866	0.827	3.14646e-05
Nfkbia	9.77368e-10	0.557578	0.938	0.841	3.15543e-05
Sesn3	1.01255e-09	0.266711	0.342	0.19	3.26903e-05
Rbm39	1.03866e-09	-0.306921	0.934	0.904	3.3533e-05
Itgb2	1.07655e-09	0.269622	0.537	0.356	3.47565e-05
N4bp1	1.16399e-09	0.305914	0.29	0.155	3.75794e-05
Hsp90b1	1.21688e-09	0.267973	0.688	0.502	3.9287e-05
Lgals1	2.13042e-09	0.331228	0.937	0.879	6.87806e-05
Zfp36	3.2562e-09	-0.445198	0.333	0.445	0.000105126
Nisch	3.29921e-09	-0.688885	0.328	0.407	0.000106515
Rinl	3.39955e-09	-0.637572	0.482	0.52	0.000109754
Sik2	3.51907e-09	0.257487	0.264	0.137	0.000113613
Eml4	4.01066e-09	0.251068	0.274	0.144	0.000129484
Rsrp1	4.60412e-09	-0.6	0.481	0.526	0.000148644
Ccnd3	8.44263e-09	-0.53194	0.273	0.361	0.00027257
Rpl10a	9.90047e-09	-0.25556	0.978	0.961	0.000319637
Cyba	1.55819e-08	0.271084	0.803	0.656	0.000503063
Ubash3b	3.51601e-08	0.285881	0.303	0.174	0.00113514
Dennd1c	3.98367e-08	-0.621157	0.24	0.319	0.00128613
Hlf	4.57861e-08	0.411684	0.547	0.397	0.0014782
Cd3e	4.94557e-08	-0.328567	0.862	0.802	0.00159668
Apobec3	1.04713e-07	-0.576364	0.382	0.432	0.00338066
Chd3	1.23427e-07	-0.642144	0.465	0.497	0.00398485
Bst2	1.64246e-07	0.352612	0.463	0.31	0.0053027
Pnisr	1.83077e-07	-0.588646	0.393	0.441	0.00591065
Atrx	2.13233e-07	-0.517658	0.525	0.55	0.00688421
Tra2a	2.73429e-07	-0.566516	0.594	0.593	0.00882765
Ass1	2.91439e-07	0.261074	0.498	0.343	0.00940911
Tra2b	4.24315e-07	-0.549248	0.613	0.605	0.013699
Ucp2	4.28562e-07	-0.31681	0.867	0.84	0.0138361
Klf6	4.51525e-07	-0.492657	0.647	0.662	0.0145775
Fxyd5	4.93239e-07	-0.273639	0.941	0.891	0.0159242
Arhgap45	5.01086e-07	-0.485488	0.443	0.481	0.0161776
Inpp4b	5.74149e-07	-0.594991	0.367	0.418	0.0185364
Pfdn5	6.63718e-07	-0.272085	0.894	0.84	0.0214281
Furin	1.02482e-06	0.266762	0.876	0.732	0.0330864
Crebzf	1.38777e-06	-0.557333	0.262	0.333	0.0448041
Rpl35	2.72596e-06	-0.297163	0.809	0.753	0.0880077
Neat1	3.19999e-06	-0.519419	0.365	0.425	0.103312
Ptpn18	5.57596e-06	-0.291771	0.806	0.75	0.18002
Zcchc7	6.49951e-06	-0.556525	0.272	0.326	0.209837
Hpcal1	6.54082e-06	0.255461	0.252	0.158	0.21117
Snhg8	9.82755e-06	-0.620797	0.333	0.374	0.317282
1810026B05Rik	1.44065e-05	-0.484009	0.602	0.57	0.465115
Luc7l2	1.81162e-05	-0.482912	0.655	0.623	0.584882
Phip	2.23998e-05	-0.545751	0.242	0.3	0.723179
Spry1	3.55978e-05	-0.335438	0.27	0.35	1
Cox7a2l	4.11052e-05	-0.308864	0.741	0.686	1
Gm10076	4.41626e-05	-0.310775	0.635	0.636	1
Arrb2	4.86091e-05	-0.523453	0.216	0.273	1
Zcchc10	5.46609e-05	-0.549856	0.239	0.297	1
Ogt	7.01793e-05	-0.547862	0.462	0.48	1
Cd37	7.35904e-05	-0.366683	0.662	0.612	1
Ifitm3	7.7055e-05	0.294987	0.33	0.236	1
Nudcd3	0.000101546	-0.564394	0.252	0.296	1
Srsf1	0.000106124	-0.467316	0.2	0.254	1
Eef1d	0.000116448	-0.351363	0.693	0.661	1
Bclaf1	0.000186892	-0.462317	0.462	0.476	1
Gtpbp2	0.000195014	-0.480131	0.216	0.268	1
Ppp1r15a	0.0002357	-0.446272	0.563	0.556	1
Tbc1d10c	0.000247438	-0.475659	0.258	0.298	1
Dusp1	0.000255334	-0.552755	0.621	0.604	1
Adgre5	0.000379357	-0.412409	0.326	0.36	1
2011-09-01	0.000381183	-0.498643	0.401	0.418	1
Rps18	0.000443499	-0.268656	0.983	0.944	1
Fkbp3	0.000456747	-0.426897	0.458	0.449	1
2009-09-01	0.000477412	-0.447707	0.388	0.406	1
Atp5c1	0.000545492	-0.258006	0.714	0.676	1
Arhgap15	0.00057293	-0.446698	0.358	0.379	1
Ikzf1	0.000607155	-0.447772	0.303	0.342	1
Rbl2	0.000612391	-0.474997	0.256	0.298	1
Itga4	0.000841841	-0.516571	0.473	0.478	1
Rapgef6	0.000870621	-0.34529	0.434	0.448	1
Macf1	0.000916414	-0.527919	0.381	0.4	1
Pkn1	0.00109378	-0.474488	0.268	0.297	1
Nfkbid	0.0011512	-0.279787	0.307	0.37	1
Gclc	0.00117583	-0.547619	0.306	0.344	1
Thy1	0.00138914	-0.347851	0.619	0.584	1
Gabarapl2	0.00156149	-0.313419	0.681	0.614	1
Smc6	0.00159193	-0.403267	0.301	0.333	1
Set	0.00164715	-0.29479	0.575	0.547	1
Rasal3	0.001705	-0.495143	0.272	0.305	1
Dleu2	0.0017935	-0.274824	0.373	0.407	1
Stk24	0.00194797	-0.438359	0.505	0.484	1
Tsc22d4	0.00211603	-0.381467	0.449	0.445	1
Tomm7	0.0024113	-0.285584	0.662	0.609	1
Selenof	0.00255469	-0.33926	0.632	0.565	1
Tob2	0.00279714	-0.417193	0.474	0.495	1
Apbb1ip	0.00322666	-0.414452	0.262	0.296	1
Prpf4b	0.00354946	-0.469085	0.406	0.407	1
Mndal	0.00376509	-0.413013	0.407	0.416	1
Faah	0.00403814	-0.531518	0.278	0.301	1
Sh2b1	0.00421281	-0.43806	0.242	0.273	1
Clk1	0.0043773	-0.367059	0.713	0.668	1
Nktr	0.00568562	-0.390672	0.55	0.536	1
Eif4a2	0.00575429	-0.413041	0.461	0.449	1
Gpi1	0.00584246	-0.255925	0.699	0.632	1
R3hdm1	0.00594122	-0.481958	0.269	0.29	1
Raly	0.00636592	-0.344641	0.578	0.533	1
Pstpip1	0.00655527	-0.395207	0.307	0.328	1
Rnf166	0.00672999	-0.348014	0.227	0.259	1
Churc1	0.0101448	-0.406195	0.413	0.395	1
Prpf38b	0.0139509	-0.414551	0.435	0.418	1
Plk3	0.0153391	-0.366352	0.332	0.358	1
Nsd1	0.0179659	-0.394565	0.26	0.278	1
Pnn	0.0189333	-0.436945	0.462	0.444	1
Cd84	0.0205074	-0.441777	0.247	0.266	1
St13	0.0208774	-0.338962	0.395	0.388	1
Uqcc2	0.0251275	-0.387869	0.287	0.294	1
mt-Nd5	0.0254868	-0.329701	0.537	0.501	1
Hnrnpll	0.0291555	-0.412557	0.399	0.395	1
Map4k4	0.032588	-0.293707	0.641	0.575	1
Hnrnpa2b1	0.0365259	-0.256532	0.813	0.741	1
Unc119	0.0401792	-0.328251	0.263	0.275	1
Ppp1r10	0.0416041	-0.444094	0.245	0.258	1
Maz	0.0419051	-0.383446	0.385	0.371	1
Senp6	0.0463893	-0.294744	0.464	0.442	1
Smpdl3a	0.0475023	-0.297183	0.464	0.444	1
Nrp1	0.055594	-0.423222	0.341	0.336	1
Cers4	0.0567233	-0.359525	0.332	0.336	1
Ankrd44	0.0579694	-0.368664	0.367	0.356	1
Rrbp1	0.0679247	-0.335762	0.368	0.357	1
Ankrd11	0.0699715	-0.295053	0.738	0.653	1
Use1	0.0704845	-0.391768	0.397	0.375	1
Pura	0.0821752	-0.368432	0.331	0.331	1
Tubb5	0.0861128	-0.30554	0.487	0.449	1
Mdp1	0.0876161	-0.332066	0.291	0.291	1
Ash1l	0.0912859	-0.443372	0.261	0.265	1
Stk38	0.0926112	-0.383259	0.295	0.289	1
H2afj	0.0954359	-0.275679	0.631	0.573	1
Plekhj1	0.105372	-0.322442	0.307	0.303	1
Tecpr1	0.108836	-0.384485	0.308	0.304	1
Ifi203	0.124516	-0.315074	0.345	0.338	1
Ddx17	0.124553	-0.390148	0.255	0.258	1
Idh3b	0.125592	-0.321812	0.395	0.37	1
Psap	0.159074	-0.285161	0.483	0.439	1
Srpk1	0.163939	-0.263369	0.489	0.444	1
Mllt3	0.208963	-0.356509	0.263	0.258	1
Dhx9	0.214536	-0.344094	0.253	0.248	1
Psip1	0.229126	-0.358564	0.259	0.254	1
Tnrc6a	0.241892	-0.339587	0.321	0.305	1
Dnajc7	0.246719	-0.294747	0.276	0.268	1
Ttc14	0.257341	-0.353203	0.462	0.409	1
Nfat5	0.273395	-0.391843	0.321	0.305	1
Ppp1r18	0.287682	-0.250761	0.554	0.481	1
Ssbp4	0.321488	-0.264962	0.354	0.324	1
Esyt2	0.330617	-0.303838	0.255	0.25	1
Zc3h7a	0.340053	-0.315614	0.252	0.243	1
AU020206	0.354542	-0.29357	0.423	0.391	1
Spop	0.38152	-0.264742	0.254	0.247	1
Pdcd4	0.391865	-0.253303	0.38	0.354	1
mt-Nd4l	0.392595	-0.335967	0.313	0.289	1
Papola	0.40169	-0.333806	0.378	0.34	1
Cdc42se2	0.418516	-0.328753	0.381	0.344	1
Fip1l1	0.470223	-0.277518	0.302	0.289	1
Caprin1	0.492198	-0.25319	0.25	0.241	1
Mrpl57	0.517522	-0.25005	0.279	0.233	1
Arhgap30	0.531276	-0.292337	0.394	0.351	1
Mycbp2	0.541295	-0.301249	0.475	0.421	1
Gm11808	0.553532	-0.290484	0.276	0.257	1
Slc38a1	0.563134	-0.278452	0.429	0.385	1
Srsf7	0.572932	-0.269031	0.636	0.556	1
Bptf	0.586198	-0.255753	0.334	0.307	1
Akap9	0.600778	-0.30089	0.276	0.257	1
Mdm4	0.616787	-0.37526	0.257	0.238	1
Rexo2	0.624488	-0.26834	0.46	0.399	1
Ttc3	0.626583	-0.261823	0.253	0.219	1
Cdk12	0.663172	-0.256532	0.356	0.311	1
Pan3	0.688539	-0.307032	0.271	0.25	1
Nufip2	0.693273	-0.408753	0.325	0.29	1
Atp13a3	0.726194	-0.326361	0.257	0.238	1
Plgrkt	0.738323	-0.293576	0.312	0.276	1
Sod1	0.79168	-0.270051	0.396	0.347	1
Srsf3	0.810838	-0.288631	0.631	0.53	1
Git2	0.859044	-0.305888	0.321	0.285	1
Avl9	0.898274	-0.290507	0.296	0.257	1
Fubp1	0.940828	-0.289534	0.338	0.296	1
Prex1	0.959949	-0.254046	0.33	0.289	1
