## Supplementary Table 6 for "Single-cell profiling uncovers regulatory programs of pathogenic Th2 cells in allergic asthma"

### Sheet: Fig. 5e
pathway	pvalue	adjpvalue	NES	genes
HALLMARK_IL2_STAT5_SIGNALING	2.76123e-10	7.73144e-09	2.58962	Il13,Il10,Furin,Bhlhe40,Gadd45b,Il1rl1,Tnfsf11,Rora,Rgs16,Phlda1,Tnfrsf4,Socs2,Fgl2,Cish,Traf1,Cd44,Nfkbiz,Ahnak,Il2ra,Ifitm3,Plin2,Itgav,Nfil3,Capg,Ctla4,Tnfrsf18,Dennd5a,Il10ra,Pim1,Tnfrsf9,Irf4,Tnfrsf1b,Bcl2l1,Myo1e,Ndrg1,Serpinb6a,Ccr4,Ccnd2,Gpx4,Nrp1,Batf,Odc1,Gpr65,Nt5e,Icos,Mapkapk2,Dhrs3
HALLMARK_HYPOXIA	5.86872e-07	6.83529e-06	2.36164	Plac8,Bhlhe40,Mt1,Rora,Rbpj,Atf3,S100a4,Ddit4,Anxa2,Nr3c1,Plin2,Aldoa,Nfil3,Tnfaip3,Dusp1,Pim1,Fosl2,Cdkn1a,Ldha,Ndrg1,Mxi1,Tpi1,Pgk1,Fos,Hspa5
HALLMARK_TNFA_SIGNALING_VIA_NFKB	7.32353e-07	6.83529e-06	2.26295	Areg,Bhlhe40,Gadd45b,Nr4a1,Nfkbia,Nfkb1,Atf3,Id2,Phlda1,Ehd1,Rel,Bcl2a1d,Traf1,Cd44,Kdm6b,Nfil3,Dusp4,Tnfaip3,Litaf,Dusp1,Dusp5,Dennd5a,Junb,Nr4a2,Fosb,Tnfrsf9,Ier5,Map2k3,Fosl2,Cdkn1a,Rnf19b,Nr4a3,Zc3h12a
HALLMARK_EPITHELIAL_MESENCHYMAL_TRANSITION	2.65951e-05	0.000186165	2.21654	Areg,Gadd45b,Lgals1,Id2,Vim,Tgfb1,Cd44,Itgb1,Itgav,Capg,Tnfaip3
HALLMARK_UV_RESPONSE_DN	0.00200236	0.00934433	1.88882	Bhlhe40,Mt1,Nfkb1,Anxa2,Nr3c1,Pparg,Dusp1,Atp2b4,Runx1,Nrp1,Atxn1,Atp2b1
HALLMARK_COMPLEMENT	0.00147461	0.00825779	1.87916	Gata3,Lgals3,Ehd1,Cd40lg,Jak2,Tnfaip3,Rasgrp1,Dusp5,Pim1,Gng2,Pfn1,Lgmn,Grb2,Calm3,Gnb2,Lcp2,Hspa5
HALLMARK_UV_RESPONSE_UP	0.00491033	0.0196413	1.8115	Furin,Nr4a1,Nfkbia,Atf3,Aldoa,Rasgrp1,Dgat1,Junb,Fosb
HALLMARK_P53_PATHWAY	0.0107936	0.0377775	1.69965	Atf3,Rgs16,S100a4,Ddit4,Tgfb1,S100a10,Cd82,Mapkapk3,Ier5,Gm2a,Cdkn1a,Rnf19b,Plk3,Ndrg1,Ccnd2
HALLMARK_MTORC1_SIGNALING	0.0151299	0.0470708	1.6577	Bhlhe40,Fgl2,Sla,Ddit4,Aldoa,Nfkbib,Nfil3,Ifrd1,Map2k3,Lgmn,Cdkn1a,Ldha,Gclc,Tpi1,Pgk1,Hspa5,Got1,Hsp90b1,Itgb2,Adipor2,Cxcr4
HALLMARK_ALLOGRAFT_REJECTION	0.0321781	0.0819078	1.55131	Il13,Il10,Il4,Cd40lg,Tgfb1,Jak2,Il2ra,Capg,Srgn,Hif1a,Cd28,Irf4,Ccr1,Ccnd2,Lcp2,Il18rap,Il2rg,Gpr65,Cd47,Itgb2,Il2rb,Thy1,Degs1
HALLMARK_INFLAMMATORY_RESPONSE	0.0310174	0.0819078	1.53678	Il10,Cxcr6,Rgs1,Nfkbia,Nfkb1,Rgs16,Rasgrp1,Cd82,Hif1a,Il10ra,Tnfrsf9,Tnfrsf1b,Cdkn1a,Emp3,Lcp2,Il18rap,Bst2
HALLMARK_GLYCOLYSIS	0.0461741	0.10774	1.52618	Ddit4,Cd44,Aldoa,Txn1,Ldha,Gclc,Mxi1,Tpi1,Pgk1,Hspa5,Got1,Nt5e,Cxcr4,B4galt1
HALLMARK_ESTROGEN_RESPONSE_EARLY	0.0758355	0.163338	1.43063	Areg,Bhlhe40,Cish,Cd44,Jak2,Rasgrp1,Nrip1
HALLMARK_INTERFERON_GAMMA_RESPONSE	0.0875635	0.175127	1.38572	Nfkbia,Nfkb1,Fgl2,Jak2,Ifitm3,Tnfaip3,Hif1a,Il10ra,Pim1,Irf4,Peli1,Cdkn1a,Lcp2,Bst2,Cd69,Il2rb,Lgals3bp,Btg1,Stat3,Isg15,Itgb7,Icam1
HALLMARK_ESTROGEN_RESPONSE_LATE	0.136829	0.23945	1.32372	Areg,Id2,Cish,Cd44,Jak2,Nrip1,Impa2,Fabp5,Atp2b4,Batf,Fos
HALLMARK_PI3K_AKT_MTOR_SIGNALING	0.177378	0.292152	1.2643	Il4,Sla,Nfkbib,Map2k3,Pfn1,Cdkn1a,Grb2,Il2rg,Hsp90b1,Tiam1,Cxcr4,Actr3,Ppp1ca,Cltc,Sqstm1,Lck,Akt1,Grk2,Cfl1,Rps6ka1,Rac1,Ywhab
HALLMARK_KRAS_SIGNALING_UP	0.217044	0.319854	1.22276	Id2,Rgs16,Traf1,Tnfaip3,Il10ra,Lcp1,Tnfrsf1b,Ccnd2,Adam8,Nrp1,Il2rg,Itgb2,Laptm5,Cxcr4
HALLMARK_APICAL_JUNCTION	0.312162	0.437027	1.1552	Traf1,Itgb1,Rhof,Actb,Pfn1,Arhgef6,Thy1,B4galt1,Icam1,Rac2,Zyx,Vasp,Cnn2
HALLMARK_IL6_JAK_STAT3_SIGNALING	0.379494	0.505992	1.07222	Tgfb1,Cd44,Il2ra,Pim1,Tnfrsf1b,Ccr1,Grb2
HALLMARK_ADIPOGENESIS	0.411012	0.523106	1.06328	Plin2,Aldoa,Pparg,Dgat1,Nabp1,Ucp2,Gpx4,Tank,Pim3,Etfb,Cmpk1,Reep5,Adipor2
HALLMARK_OXIDATIVE_PHOSPHORYLATION	0.505732	0.615674	0.986309	Ldha,Cox17,Gpx4,Hccs,Etfb,Slc25a3,Slc25a4,Ech1,Glud1,Cox7a2,Cox8a,Cox6c,Atp6v0b,Cox6b1,Sdhb,Idh3b,Cox5a,Atp5d,Bax,Atp5c1,Atp5e,Gpi1,Slc25a11,Cox7c,Cox6a1,Ndufa1
HALLMARK_HEME_METABOLISM	0.597855	0.697498	0.92182	Nr3c1,Picalm,Map2k3,Ucp2,Ell2,Gclc,Mxi1
HALLMARK_APOPTOSIS	0.67132	0.751878	0.864985	Gadd45b,Atf3,Lgals3,Cd44,Ifitm3,Lmna,Cdkn1a,Bcl2l1,Ccnd2,Gpx4,Nedd9
HALLMARK_INTERFERON_ALPHA_RESPONSE	0.79235	0.838697	0.746454	Tent5a,Ifitm3,Bst2,Cd47,Elf1,Lgals3bp,Isg15,Psme2,Psmb8
HALLMARK_UNFOLDED_PROTEIN_RESPONSE	0.808743	0.838697	0.734225	Atf3,Ddit4,Nabp1,Hspa5,Hsp90b1
HALLMARK_ANDROGEN_RESPONSE	0.956	0.956	0.560142	Itgav,Maf,Ell2,Ndrg1,Tnfaip8,B4galt1,Lman1,Dbi,Elovl5
HALLMARK_MITOTIC_SPINDLE	0.188596	0.293372	-1.2326	Epb41,Ssh2,Kif1b,Smc4,Rapgef6,Bcl2l11
HALLMARK_MYC_TARGETS_V1	0.122727	0.229091	-1.36704	Eef1b2,Rps10,Rplp0,Rpl14,Rps5,Rps3,Rps6,Rpl18,Rpl6,Rps2,Rack1,Srsf3,Rpl22,Pabpc1,Srsf7,Npm1

### Sheet: Fig. 5f
pathway	pvalue	adjpvalue	NES	genes
HALLMARK_EPITHELIAL_MESENCHYMAL_TRANSITION	0.00011955	0.00334741	2.31358	Gadd45b,Lgals1,Itgb1,Jun,Capg,Cd44,Emp3,Tnfaip3,Thy1,Vim
HALLMARK_HYPOXIA	0.00128891	0.0120298	2.00851	Fos,Bhlhe40,Dusp1,Rbpj,S100a4,Jun,Klf6,Tnfaip3,Plac8
HALLMARK_TNFA_SIGNALING_VIA_NFKB	0.000738586	0.0103402	1.95491	Gadd45b,Fosb,Cd69,Fos,Bhlhe40,Dusp1,Egr1,Jun,Klf6,Nfkbia,Cd44,Tnfaip3,Nr4a1,Phlda1,Nfat5,Atp2b1
HALLMARK_UV_RESPONSE_DN	0.00882866	0.0386519	1.83715	Bhlhe40,Dusp1,Nrp1,Pparg,Atxn1,Atp2b1,Atrx,Nfkb1
HALLMARK_IL2_STAT5_SIGNALING	0.00693247	0.0386519	1.79155	Gadd45b,Furin,Bhlhe40,Ahnak,Fgl2,Nrp1,Capg,Klf6,Cd44,Cish,Il1rl1,Phlda1,Socs2,Serpinb6a,Nfkbiz
HALLMARK_COMPLEMENT	0.027151	0.0844698	1.66575	Gng2,Gnb2,Gata3,Tnfaip3,Rasgrp1,S100a13,Calm3,Lgals3,Pfn1,Ctsb,Cd40lg
HALLMARK_P53_PATHWAY	0.023412	0.0819418	1.63479	Fos,Plk3,S100a4,Jun,S100a10,Gm2a,Slc3a2,Ccnd3,Ier5,Zfp36l1,Tgfb1,Btg2,Bax,Hint1,Mapkapk3
HALLMARK_UV_RESPONSE_UP	0.0516004	0.131347	1.5569	Fosb,Fos,Furin,Nfkbia,Rasgrp1,Nr4a1,Arrb2
HALLMARK_ESTROGEN_RESPONSE_EARLY	0.0692124	0.146758	1.51634	Fos,Bhlhe40,Cd44,Cish,Rasgrp1,Unc119,Bcl11b
HALLMARK_FATTY_ACID_METABOLISM	0.439535	0.615349	1.01162	Lgals1,Xist,S100a10,Idh3b
HALLMARK_MTORC1_SIGNALING	0.480952	0.64127	0.980594	Bhlhe40,Gclc,Fgl2
HALLMARK_PI3K_AKT_MTOR_SIGNALING	0.539379	0.686483	0.932411	Il4,Pfn1,Ywhab,Ppp1ca,Actr3,Lck,Csnk2b,Ube2d3,Ap2m1,Actr2,Cab39,Hsp90b1,Il2rg,Cdkn1b,Arhgdia
HALLMARK_ESTROGEN_RESPONSE_LATE	0.594132	0.693154	0.884211	Fos,Cd44,Cish,Etfb,Zfp36
HALLMARK_HEME_METABOLISM	0.72315	0.778777	0.786428	Gclc,Ucp2,Picalm,Ctsb,Ccnd3,Pgls,Btg2
HALLMARK_OXIDATIVE_PHOSPHORYLATION	0.809524	0.839506	0.748987	Etfb,Idh3b,Atp5e,Atp5c1,Gpi1,Cox7c,Atp6v0b,Cox6c,Bax,Atp5j2,Glud1,Cox17,Ech1,Atp5h,Slc25a4
HALLMARK_GLYCOLYSIS	0.876147	0.876147	0.663696	Gclc,Cd44,Pgls,Aldoa,Txn1,Sod1,Taldo1,Akr1a1
HALLMARK_DNA_REPAIR	0.646853	0.724476	-0.833869	Vps37b,Pde4b,Rbx1
HALLMARK_E2F_TARGETS	0.575042	0.693154	-0.906419	Smc4,Lsm8,Lmnb1,Jpt1,Hmgb2,Snrpb,Nop56,Ube2s,Smc3,Hnrnpd,Ranbp1,Slbp,Gspt1,Anp32e,Cdkn1b,Eif2s1
HALLMARK_ADIPOGENESIS	0.402299	0.592861	-1.04505	Ifngr1,Dgat1,Elovl6,Atp1b3,Stat5a,Por,Ubc,G3bp2
HALLMARK_ALLOGRAFT_REJECTION	0.246231	0.387515	-1.18624	Ifngr1,Il4ra,Ifngr2,Il2rb,Cd2,Socs1,Stat4,Itk
HALLMARK_G2M_CHECKPOINT	0.236364	0.387515	-1.20112	Odc1,Cenpa,Smc4,Lmnb1,Arid4a,Ncl,Jpt1,G3bp1,Snrpd1
HALLMARK_KRAS_SIGNALING_UP	0.249117	0.387515	-1.21893	Satb1,Trib2
HALLMARK_INTERFERON_GAMMA_RESPONSE	0.0993151	0.185388	-1.4018	Socs3,Il4ra,Stat3,Gpr18,Irf1,Il2rb,Socs1,Stat4,Pde4b,Arid5b,Txnip,Gch1
HALLMARK_APOPTOSIS	0.0733788	0.146758	-1.44299	Satb1,Lef1,Ifngr1,Mcl1,Irf1,Bcl2l11,Cd2,Dnaja1,Birc3,Txnip,Sqstm1,Gch1
HALLMARK_MYC_TARGETS_V1	0.0594059	0.138614	-1.46987	Odc1,Eif4a1,Hnrnpa1,Cnbp,Ssb,Psma2,G3bp1,Snrpd1,Hsp90ab1,Impdh2,Rplp0,Nop56,Psmb2,Rps6,Ldha,Snrpd3,Ywhae,Rsl1d1,Pabpc1,Hnrnpd,Ranbp1,Hspd1,Eprs,Eif4h,Cct5,Gspt1,Pcbp1,Eif3d,Fbl,Tcp1,Hprt,Psma4,Eif2s1
HALLMARK_INFLAMMATORY_RESPONSE	0.0441426	0.123599	-1.55059	Ccr7,Sell,Il4ra,Ifngr2,Gpr132,Irf1,Il2rb,Kif1b,Mxd1,Gpr183,Pde4b
HALLMARK_IL6_JAK_STAT3_SIGNALING	0.00947009	0.0386519	-1.75994	Ifngr1,Socs3,Il4ra,Stat3,Ifngr2,Irf1,Socs1
HALLMARK_MITOTIC_SPINDLE	0.00966299	0.0386519	-1.83076	Ssh2,Ezr,Epb41,Smc4,Bcl2l11,Kif1b,Lmnb1

### Sheet: IL2-STAT5 and TNF-A (Fig 5h)
HALLMARK_IL2_STAT5_SIGNALING		HALLMARK_TNFA_SIGNALING_VIA_NFKB		HALLMARK_IL2_STAT5_SIGNALING (Specific genes)		HALLMARK_TNFA_SIGNALING_VIA_NFKB (specific genes)		Shared genes
Il13		Areg		Il13		Areg		Bhlhe40
Il10		Bhlhe40		Il10		Nr4a1		Gadd45b
Furin		Gadd45b		Furin		Nfkbia		Phlda1
Bhlhe40		Nr4a1		Il1rl1		Nfkb1		Traf1
Gadd45b		Nfkbia		Tnfsf11		Atf3		Cd44
Il1rl1		Nfkb1		Rora		Id2		Nfil3
Tnfsf11		Atf3		Rgs16		Ehd1		Dennd5a
Rora		Id2		Tnfrsf4		Rel		Tnfrsf9
Rgs16		Phlda1		Socs2		Bcl2a1d
Phlda1		Ehd1		Fgl2		Kdm6b
Tnfrsf4		Rel		Cish		Dusp4
Socs2		Bcl2a1d		Nfkbiz		Tnfaip3
Fgl2		Traf1		Ahnak		Litaf
Cish		Cd44		Il2ra		Dusp1
Traf1		Kdm6b		Ifitm3		Dusp5
Cd44		Nfil3		Plin2		Junb
Nfkbiz		Dusp4		Itgav		Nr4a2
Ahnak		Tnfaip3		Capg		Fosb
Il2ra		Litaf		Ctla4		Ier5
Ifitm3		Dusp1		Tnfrsf18		Map2k3
Plin2		Dusp5		Il10ra		Fosl2
Itgav		Dennd5a		Pim1		Cdkn1a
Nfil3		Junb		Irf4		Rnf19b
Capg		Nr4a2		Tnfrsf1b		Nr4a3
Ctla4		Fosb		Bcl2l1		Zc3h12a
Tnfrsf18		Tnfrsf9		Myo1e
Dennd5a		Ier5		Ndrg1
Il10ra		Map2k3		Serpinb6a
Pim1		Fosl2		Ccr4
Tnfrsf9		Cdkn1a		Ccnd2
Irf4		Rnf19b		Gpx4
Tnfrsf1b		Nr4a3		Nrp1
Bcl2l1		Zc3h12a		Batf
Myo1e				Odc1
Ndrg1				Gpr65
Serpinb6a				Nt5e
Ccr4				Icos
Ccnd2				Mapkapk2
Gpx4				Dhrs3
Nrp1
Batf
Odc1
Gpr65
Nt5e
Icos
Mapkapk2
Dhrs3
