## Supplementary Table 8 for "Single-cell profiling uncovers regulatory programs of pathogenic Th2 cells in allergic asthma"

### Sheet: WT PTh2 & WT Th2 vs peTh2
	Leading edge genes from GSEA comparison of in WT pTh2 vs WT Th2 to lung peTh2 cells (cluster 2)
pathway	pvalue	adjpvalue	Size	NES	genes
Cluster_2	4.29993e-08	4.29993e-08	364	1.95602	Il13,Gpr65,Il5,Slc15a3,Il18rap,Slco3a1,Gadd45b,Pparg,Tnfsf11,Zeb2,Cdkn1a,Fam129a,Lgals3bp,Plin2,Dusp5,Trps1,Dusp4,Cd44,Nfkb2,Smim3,Dennd5a,Il4,Sytl3,Icam1,Nfkbia,Myo1g,Gna15,Serpinb6a,Lmna,Klf6,Tent5a,Atf3,Osbpl3,Cytip,Rnf19b,Socs2,Bhlhe40,Rgs16,S100a11,Coq10b,Lgals1,Samsn1,Areg,Slc16a6,Rhof,Traf1,Bst2,Rab11fip1,Bcl2l1,Odc1,Skil,Nr4a2,Actg1,Furin,Nr4a3,Acot7,Dennd4a,Itgav,Glud1,Stx11,Nabp1,Crem,E…

### Sheet: KO PTh2 & KO Th2 vs peTh2
	Leading edge genes from GSEA comparison of in HDAC1-cKO pTh2 vs HDAC1-cKO Th2 to lung peTh2 cells (cluster 2)
pathway	pvalue	adjpvalue	size	NES	genes
Cluster_2	3.02905e-05	3.02905e-05	359	1.66221	Il13,Il18rap,Il5,Areg,Slc15a3,Fam129a,Slco3a1,Pparg,Gadd45b,Tnfsf11,S100a11,Plin2,Serpinb6a,Nfkb2,Sytl3,Rgs16,Cdkn1a,Dusp4,Il4,Dusp5,Lgals3bp,Osbpl3,Cd44,Gna15,Myo1g,Bcl2a1d,S100a10,Nfkbia,Trps1,Traf1,Samsn1,Vim,Gpr65,Zeb2,Dennd5a,Atf3,Lgals1,Ahnak,Rab11fip1,Emp3,Rnf19b,Adam8,Lmna,Bst2,Tent5a,Acot7,Furin,Coq10b,Dennd4a,Itpr1,Ell2,Socs2,Klf6,Actg1,Myo1e,Sik1,Ifitm3,Ctsz,Skil,Nfat5,Plk3,Bcl2a1b,Fab…

### Sheet: KO Th2 & WT Th2 vs peTh2
	Leading edge genes from GSEA comparison of in HDAC1-cKO Th2 vs WT Th2 to lung peTh2 cells (cluster 2)
pathway	pvalue	adjpvalue	size	NES	genes
Cluster_2	0.038736	0.038736	337	1.26967	Il13,Ramp1,Lmna,Ly6a,Gsn,Mt1,Smim3,Il10,Gpr65,Il5,Anxa2,Lgals3,Ndrg1,Batf,Lgals1,Mapkapk2,Jdp2,Itm2c,Sec11c,Neurl3,Ifi27,Socs2,Ctla4,Stat3,Metrnl,Bhlhe40,Anxa11,Pim3,Crip1,Glipr2,Il10ra,Unc119,Cxcr4,1110008P14Rik,Ptms,Zeb2,Nfil3,Icam1,Rrad,Csrnp1,Rnf19b,Zyx,Junb,Nkg7,Mxi1,Tspo,Slc15a3,Dusp5,Runx3,Creb3l2,Ctsz,Sdf4,Anxa5,Gpx4,Pkp3,Glul,Thy1,Fosl2,Tnfrsf9,Capn2,Gnas,Tbcb,Cyba,Sqstm1,Nck2,Nudt4,Impa…

### Sheet: WT PTh2 & WT Th2 vs Th2 Trm
	Leading edge genes from GSEA comparison of in WT pTh2 vs WT Th2 to lung Th2 Trm cells (cluster 5)
pathway	pvalue	adjpvalue	Size	NES	genes
Cluster_5	0.37366	0.37366	154	1.04551	Slco3a1,Gadd45b,Pparg,Zeb2,Cd44,Il4,Nfkbia,Serpinb6a,Klf6,Socs2,Bhlhe40,S100a11,Lgals1,Furin,Acot7,Glud1,Zcchc10,Cd5,Plk3,Cst3,Zyx,Vim,S100a10,Aprt,Ppp1r14b,Emp3,Nfat5,Ccnd3,Nfkb1,Jun,Itgb1,Tagln2,Nr4a1,Cd40lg,Tnfaip3,Map4k4,Ube2m,Rab21,Plekhj1,Ahnak,Chmp5,Phlda1

### Sheet: KO PTh2 & KO Th2 vs Th2 Trm
	Leading edge genes from GSEA comparison of in HDAC1-cKO pTh2 vs HDAC1-cKO Th2 to lung Th2 Trm cells (cluster 5)
pathway	pvalue	adjpvalue	size	NES	genes
Cluster_5	0.328622	0.328622	151	1.06046	Slco3a1,Pparg,Gadd45b,S100a11,Serpinb6a,Il4,Cd44,S100a10,Nfkbia,Vim,Zeb2,Lgals1,Ahnak,Emp3,Acot7,Furin,Socs2,Klf6,Nfat5,Plk3,Bcl2a1b,Plec,Phlda1,Cst3,Cd5,Bhlhe40,Map4k4,Zyx,Glud1,Ppp1r14b,Mns1,Nfkb1

### Sheet: KO Th2 & WT Th2 vs Th2 Trm
	Leading edge genes from GSEA comparison of in HDAC1-cKO Th2 vs WT Th2 to lung Th2 Trm cells (cluster 5)
pathway	pvalue	adjpvalue	size	NES	genes
Cluster_5	0.933262	0.933262	161	0.705839	Ramp1,Anxa2,Lgals3,Lgals1,Itm2c,Sec11c,Ifi27,Socs2,Bhlhe40,Crip1,Unc119,1110008P14Rik,Cyth4,Ptms,Zeb2,Zyx,Tle5,Tspo,Prex1,Anxa5,Pkp3,Thy1,Gnas,Cyba,Taldo1,Arpc1b,Gadd45b,Sh3bgrl3,Klf6,Ero1l,Acot7,Chmp5,Ssbp4,Edf1,Aldoa,Tagln2,Gm2a,Atpif1,Calm3,Psap,Pold4,Esyt1,Gabarap,Clic1,Apobec3,Ccnd3,Cnn2,Capns1,Rrbp1,Lmo4,Cox8a,Cst3,Slco3a1,Plaat3,Zcchc10,Ppp1ca,Aff4,Stk24,Atp5h,Ly6e,Pdia3,Prdx2,Gata3,Ctsb,N…
