## Supplementary Table 10 for "Single-cell profiling uncovers regulatory programs of pathogenic Th2 cells in allergic asthma"

### Sheet: Extended Data Fig. 6g
pathway	pvalue	adjpvalue	NES	genes
HALLMARK_TNFA_SIGNALING_VIA_NFKB	9.84185e-10	4.51012e-08	2.39826	Csf2,Il1a,Ccn1,Cxcl2,Olr1,Inhba,Plaur,Gadd45b,Gfpt2,Cd80,Hbegf,Sphk1,Cdkn1a,Dusp5,Pmepa1,Dusp4,Cd44,Nfkb2,Dennd5a,Sdc4,Irs2,Icam1,Nfkbia,Klf6,Atf3,Plk2,Rnf19b,Plek,Bhlhe40,Ccl5,Gem,Areg,Slc16a6,Traf1,Il23a,Dnajb4,Nr4a2,Kynu,Ier3,B4galt5,Nr4a3,Cxcl5,Tnip1,Cebpd,Tubb2a,Bcl2a1d,Fut4,Trib1,Stat5a,Nfkbie,Junb,Ehd1,Klf10,Slc2a6,Sat1,Ripk2
HALLMARK_INFLAMMATORY_RESPONSE	1.96092e-09	4.51012e-08	2.47675	Ccl22,Il1a,Ccl17,Olr1,Inhba,Plaur,Il18rap,Scn1b,Cd70,Stab1,Slc7a2,Slc1a2,Hbegf,Ebi3,Sphk1,Cdkn1a,Adm,Lta,Cx3cl1,Il18r1,Pcdh7,Icam1,Nfkbia,Gna15,Klf6,Tnfsf15,Timp1,Ccl5,Axl,Rgs16,Osm,Bst2,P2ry2,Cxcl5,Pik3r5,Lyn,Itgb8,Atp2a2,Ripk2,Tpbg,Emp3,Nfkb1,Ahr,Hpn,Gpr132,Kif1b,Slc7a1
HALLMARK_ALLOGRAFT_REJECTION	9.16412e-05	0.00138634	1.99943	Il13,Ccl22,Il9,Gpr65,Inhba,Il18rap,Nos2,Stab1,Gzmb,Cd80,Cxcr3,Il2,Il4,Fasl,Icam1,Trat1,Fas,Timp1,Ccl5,Dyrk3,Bcat1
HALLMARK_IL2_STAT5_SIGNALING	0.000120551	0.00138634	1.87104	Il13,Csf2,Gpr65,Penk,Gadd45b,Tgm2,Eomes,Tnfsf11,Ckap4,Plin2,Il18r1,Batf3,Cd44,Dennd5a,Anxa4,Serpinc1,Abcb1a,Serpinb6a,Klf6,Cd79b,Socs2,Bhlhe40,Rgs16,Emp1,Car2,Ncs1,Traf1,Fah,Bcl2l1,Odc1,Furin,Plagl1,Slc29a2,Itgav,Cyfip1,Cd81
HALLMARK_P53_PATHWAY	0.000681723	0.00549956	1.79838	Il1a,Upp1,Tnni1,Cdk5r1,Hbegf,Sphk1,Cdkn1a,Zbtb16,Fas,Atf3,Perp,Plk2,Rnf19b,Phlda3,Rgs16,H1f2,H2aw,Ak1,Sdc1,Ier3,Casp1,Gls2,Cd81,Plk3,Slc19a2,S100a10,Rxra,Pmm1,Rhbdf2,Sat1,Prmt2,Hras,Nupr1,Wwp1,Ccnd3,Traf4
HALLMARK_EPITHELIAL_MESENCHYMAL_TRANSITION	0.000783918	0.00549956	1.89197	Ccn1,Inhba,Plaur,Mest,Gadd45b,Tgm2,Fap,Serpine2,Fermt2,Col5a3,Cald1,Fn1,Pmepa1,Cd44,Sdc4,Fas,Timp1,Lgals1,Gem,Areg,Sdc1,Mylk,Cxcl5,Itgav,Gja1,Vim,Sat1,Plod3,Emp3,Tpm1,Jun,Itgb1,Basp1
HALLMARK_COMPLEMENT	0.00083689	0.00549956	1.89834	Pdgfb,Olr1,Plaur,Cdk5r1,Gzmb,Hspa1a,Fn1,Dusp5,Serpinc1,Timp1,Plek,Ccl5,Cpm,Car2,Gpd2,Kynu,Casp1,Pik3r5,Ehd1,Lyn
HALLMARK_MYC_TARGETS_V2	0.0033758	0.0194109	1.86351	Srm,Hspd1,Slc29a2,Rrp12,Rrp9,Bysl,Nop16,Mybbp1a,Nolc1,Nop2,Grwd1,Wdr74,Wdr43,Nop56,Tbrg4,Ppan,Mphosph10,Ipo4,Noc4l,Mrto4,Farsa,Npm1,Utp20,Pprc1,Tmem97,Aimp2,Pa2g4,Pus1,Las1l,Imp4,Gnl3,Supv3l1,Phb,Ndufaf4,Pes1,Ddx18,Myc
HALLMARK_APOPTOSIS	0.0479339	0.227723	1.46269	Il1a,Gadd45b,Smad7,Cth,Cdkn1a,Cd44,Fasl,Gna15,Lmna,Fas,Atf3,Timp1,Emp1,Bcl2l1,Ier3,Casp1,Anxa1,Sat1,Ifitm3,Cflar,Jun,Vdac2,Bcl2l2,Pak1,Slc20a1,Gpx1
HALLMARK_TGF_BETA_SIGNALING	0.0509091	0.227723	1.54922	Bcar3,Smad7,Pmepa1,Acvr1,Eng,Skil,Furin,Junb,Klf10
HALLMARK_MYC_TARGETS_V1	0.0565149	0.227723	1.37394	Odc1,Srm,Hspd1,Ifrd1,Rrp9,Mrpl9,Eif3j1,Mrps18b,Nop16,Ctps,Nhp2,Eif4g2,Nolc1,Orc2,Nop56,C1qbp,Snrpa1,Etf1,Psmd7,Pabpc4,Cct2,Ddx21,Pwp1,Cct7,Npm1,Rps2,Prdx3,Tufm,Abce1,Kars,Cct3,Ruvbl2,Tcp1,Cct4,Rsl1d1,Aimp2,Cad,Pa2g4,Psmd3,Slc25a3,Gspt1,Cyc1,Exosc7,Rad23b,Eif4a1,Eif4e,Eif3d,Eif4h,Eif3b,Got2,Gnl3,Vdac3,Psmd1,Iars,Phb2,Gm9531,Nme1,Psmc4,Ywhaq,Ywhae,Vdac1,Phb,Ptges3-ps,Ddx18,Glo1,Myc,Nap1l1,Prpf31,Hn…
HALLMARK_KRAS_SIGNALING_UP	0.0594059	0.227723	1.40629	Csf2,Tnnt2,Inhba,Plaur,Scn1b,Gfpt2,Hbegf,Aldh1a3,Abcb1a,Eng,Rgs16,Kif5c,Emp1,Car2,Traf1,Mpzl2,Evi5
HALLMARK_ESTROGEN_RESPONSE_LATE	0.0688776	0.243721	-1.37643	Isg20,Il17rb,Igfbp4,Fam102a,Il6st,Bcl2,Zfp36,Blvrb,Tjp3,Pdcd4,Plxnb1,Id2,St14,Ass1,Add3,Impa2,Prkar2b
HALLMARK_KRAS_SIGNALING_DN	0.0872483	0.286673	-1.38971	Slc30a3,Ybx2,Snn,Tent5c,Slc25a23,Synpo,Brdt,Pdk2,Msh5,Stag3
HALLMARK_COAGULATION	0.136283	0.417935	1.32648	Pdgfb,Olr1,Crip2,Fn1,Serpinc1,Timp1,Plek,Dusp14,Furin
HALLMARK_IL6_JAK_STAT3_SIGNALING	0.189091	0.543636	1.2428	Csf2,Cxcl2,Ebi3,Il18r1,Cd44,Fas
HALLMARK_APICAL_JUNCTION	0.224793	0.547619	1.19375	Cldn4,Layn,Map3k20,Cx3cl1,Icam1,Itga3,Amigo2,Cercam,Rhof,Traf1,Mpzl2,Actg1,Vav2,Nectin3,Zyx,Egfr,Vcl,Myh10,Hras,Thbs3,Cdk8,Actn1,Itgb1,Lima1
HALLMARK_CHOLESTEROL_HOMEOSTASIS	0.227941	0.547619	1.21376	Plaur,Pparg,Atf3,S100a11,Lpl,Actg1
HALLMARK_MYOGENESIS	0.230263	0.547619	1.19463	Tnnt2,Gadd45b,Tnni1,Hbegf,Sphk1,Cdkn1a,Bhlhe40,Ak1,Myh11,Mylk,Ifrd1,Dmd,Tead4
HALLMARK_FATTY_ACID_METABOLISM	0.261589	0.547619	1.1674	Rdh1,Maoa,Gad2,Lgals1,Car2,Gpd2,Odc1,Hsph1,Acsl4,S100a10,Hccs,Eci1,Hsdl2,Serinc1,Eno3,Acadl,Dlst
HALLMARK_HYPOXIA	0.272436	0.547619	1.13983	Ccn1,Pdgfb,Plaur,Tgm2,Cdkn1a,Adm,Plin2,Sdc4,Irs2,Pkp1,Klf6,Atf3,Cavin1,Bhlhe40,Slc6a6,Ier3
HALLMARK_ADIPOGENESIS	0.281967	0.547619	1.13635	Angpt1,Sowahc,Pparg,Plin2,Cavin1,Phldb1,Gpd2,Rab34,Fah,Lpl,Mylk,Nabp1,Stat5a,Dlat,Rmdn3,Coq3,C3,Itsn1,Lipe,Dbt,Idh3a,Acadl,Pex14,Pim3,Ptcd3,Ak2,Retsat,Adcy6,Prdx3,Mccc1,Jagn1,Coq5,Esyt1,Gpat4,Ubqln1,Esrra,Por,Mdh2,Dhrs7,Gpx4,Ywhag,Cyc1,Angptl4
HALLMARK_ESTROGEN_RESPONSE_EARLY	0.28595	0.547619	1.12601	Lad1,Tgm2,Slc7a2,Papss2,Cd44,Fhl2,Tubb2b,Gfra1,Bhlhe40,Areg,Mast4,Abca3,P2ry2,Gja1,Rrp12,Ret,Klf10,Slc19a2
HALLMARK_PI3K_AKT_MTOR_SIGNALING	0.309951	0.547619	1.11733	Plcb1,Dusp3,Prkaa2,Cdkn1a,Il4,Fasl,Them4,Egfr,Nfkbib,Hras,Camk4,Map2k3
HALLMARK_APICAL_SURFACE	0.326376	0.547619	1.12041	Plaur,Cx3cl1,Crybg1,Mdga1,Lyn
HALLMARK_HEDGEHOG_SIGNALING	0.33145	0.547619	1.12861	Cdk5r1,Crmp1,Tle1,L1cam
HALLMARK_HEME_METABOLISM	0.332494	0.547619	-1.08489	Aqp3,Tent5c,Slc6a9,Tns1,Blvrb,Aldh6a1,Ccdc28a,Ctse,Mxi1,Myl4,Ctsb,Bach1,Pcx,Ypel5,Lpin2,Marchf2,Mboat2,Smox
HALLMARK_UV_RESPONSE_DN	0.333333	0.547619	1.10498	Ccn1,Pparg,Smad7,Anxa4,Fhl2,Bhlhe40,Ica1,Abcc1,Gja1,Vav2,Rxra,Nfkb1,Slc7a1,Mrps31
HALLMARK_INTERFERON_ALPHA_RESPONSE	0.38565	0.611721	-1.0478	Isg20,Sell,Csf1,Cnp,Uba7,Epsti1,Gbp3
HALLMARK_GLYCOLYSIS	0.416459	0.63857	-1.01912	Isg20,Cxcr4,Vldlr,Glrx,Stmn1,Mxi1,Stc2,Casp6,Ndufv3,Pcx,Nt5e,Gys2,Xylt2,Cln6,Ankzf1,Pfkp,Cyb5a,Galk1,Eno2,Ak4,Sap30,Rragd,Qsox1,Agrn,Ppfia4,Fam162a
HALLMARK_UNFOLDED_PROTEIN_RESPONSE	0.549153	0.814872	0.925548	Atf3,Nabp1,Tubb2a,Rrp9,Hspa9,Nhp2,Nolc1,Nop56,Bag3,Srprb,Ttc37,Exosc1,Npm1,Dkc1,Kif5b,Srpr,Dnaja4,Edem1,Nop14,Eif4a1,Atf4,Eif4e,Eif4g1,Iars,Nfyb,Serp1,Mthfd2,Zbtb17,Eif2s1,Tatdn2,Exosc9
HALLMARK_PROTEIN_SECRETION	0.584973	0.829655	0.91398	Galc,Cav2,Ica1,Egfr,Stam,Kif1b,Lman1,Scamp1,Stx12,Tmx1,Rab5a
HALLMARK_BILE_ACID_METABOLISM	0.606947	0.829655	0.906655	Bcar3,Abca3,Rxra,Abcd3,Nedd4,Lipe
HALLMARK_INTERFERON_GAMMA_RESPONSE	0.613223	0.829655	0.918423	Upp1,Irf5,Cdkn1a,Lgals3bp,Icam1,Nfkbia,Fas,Ccl5,Bst2,Casp1,Stat4,Parp12,Ripk2,Lysmd2,Ifitm3,Nfkb1
HALLMARK_UV_RESPONSE_UP	0.631313	0.829726	-0.894058	Aqp3,Bcl2l11,Epcam,Il6st,Ephx1,Ctsl,Cdkn1c,Cnp,Dlg4,Plcl1,Selenow
HALLMARK_XENOBIOTIC_METABOLISM	0.666667	0.839189	0.884123	Upp1,Upb1,Papss2,Maoa,Fas,Car2,Bcat1,Slc6a6,Fah,Kynu,Rap1gap,Pmm1,Atp2a2
HALLMARK_PEROXISOME	0.675	0.839189	0.858242	Abcb1a,Crabp2,Acsl4,Slc25a19,Abcd3,Hras,Ctps,Pex14,Retsat,Slc23a2,Hsd17b11,Mvp,Sod2,Slc25a4,Acox1,Rdh11,Ywhah,Aldh9a1
HALLMARK_ANDROGEN_RESPONSE	0.723039	0.873901	-0.836555	Maf,Gucy1a1,Iqgap2,Ptk2b,Sec24d,Selenop,Ndrg1,Elk4,Cenpn,Map7
HALLMARK_OXIDATIVE_PHOSPHORYLATION	0.740916	0.873901	0.851119	Htra2,Glud1,Slc25a12,Dlat,Timm17a,Hccs,Eci1,Mtrf1,Cox11,Hspa9,Vdac2,Atp6v0c,Mrpl35,Idh3a,Dlst,Timm13,Atp5b,Timm50,Cox10,Retsat,Polr2f,Prdx3,Oat,Alas1,Pmpca,Pdhx,Timm9,Acadvl,Por,Mdh2,Gpx4,Slc25a3,Mrps30,Slc25a4,Cyc1,Cox15,Mrps22,Iscu,Mrps15,Lrpprc,Mfn2,Sucla2,Dld,Mrpl11,Cs,Atp6ap1,Got2,Mpc1,Supv3l1,Vdac3,Phb2,Atp5d,Atp6v1e1,Vdac1,Mtrr,Opa1,Tomm70a,Sdhd,Pdhb,Surf1,Ldha,Gm10053,Idh2,Ndufab1,Aco2,Pd…
HALLMARK_MTORC1_SIGNALING	0.783784	0.901351	0.820581	Cth,Cdkn1a,Bhlhe40,Bcat1,Slc6a6,Hspd1,Pno1,Mthfd2l,Ifrd1,Rrp9,Nfkbib,Atp2a2,Ppa1,Eef1e1,Nupr1,Txnrd1,Hspa9,Map2k3,Cacybp,Got1,Cct6a,Tomm40,Gtf2h1,Mllt11,Pdap1,Etf1,Cdc25a
HALLMARK_REACTIVE_OXIGEN_SPECIES_PATHWAY	0.847273	0.950599	0.691079	Srxn1,Fes,Abcc1,Junb,Hhex,Txnrd1
HALLMARK_SPERMATOGENESIS	0.873894	0.957122	-0.729041	Ybx2,Cnih2
HALLMARK_DNA_REPAIR	0.957655	1	0.602085	Ak1,Vps37b,Aprt,Eloa,Itpa,Rrm2b,Gtf2h1,Ddb1,Polr2c,Adcy6,Polr2f,Pnp,Mrpl40,Gmpr2,Ada,Gpx4,Polr1c,Polr2g,Polr2i,Adrm1,Upf3b,Aaas,Ercc5,Nme1,Tarbp2,Gtf2h5,Rala,Ercc3,Sac3d1,Pde4b,Surf1,Nt5c,Umps,Pom121,Dctn4,Clp1,Alyref,Cstf3,Rnmt,Polr2e,Edf1
HALLMARK_MITOTIC_SPINDLE	0.9975	1	-0.446819	Bcl2l11,Synpo,Arhgap4,Plekhg2,Sun2,Rasa1
HALLMARK_G2M_CHECKPOINT	1	1	-0.398087	Efna5,H2az2,Cdkn2c,Stmn1,Cdkn3,Cdkn1b,Pml
HALLMARK_E2F_TARGETS	1	1	-0.433267	Mxd3,Cdkn2c,Stmn1,Cdkn3,Cdkn1b,Gins1,Rad51c,Cdc25b,Timeless,Dscc1,Ncapd2,Mki67,Hmgb2,Bard1,Asf1b,Mcm7,Cit,Brms1l,Brca2,Cdca3,Spc24,Smc1a,Tcf19,Chek2,Pan2,Nbn,Depdc1a,Pcna,Gins3,Lbr,Exosc8,Wee1,Donson,Mcm2,Lig1,Cenpm,Mcm6,Rfc3,Bub1b,Prdx4,H2az1,Ccnb2,Slbp,Rnaseh2a,Cbx5,Ung,Pold1,Aurkb,Ubr7,Trp53,Rpa2,Tmpo,Spag5,Cdk4,Snrpb,Xpo1,Hmgb3

### Sheet: Extended Data Fig. 6h
pathway	pvalue	adjpvalue	NES	genes
HALLMARK_INFLAMMATORY_RESPONSE	1.38959e-09	6.39213e-08	2.46238	Ccl22,Il1a,Il18rap,Cx3cl1,Plaur,Cxcl5,Inhba,Ccl17,Lta,Olr1,Scn1b,Slc7a2,Cd70,Ebi3,Hpn,Hbegf,Stab1,Rgs16,Cdkn1a,Ccl5,Pik3r5,P2rx7,Gna15,Itgb8,Pcdh7,Tlr2,Axl,Nfkbia,Il6,Emp3,Slc1a2,Bst2,Kif1b,Klf6,P2ry2
HALLMARK_TNFA_SIGNALING_VIA_NFKB	9.1519e-08	2.10494e-06	2.3036	Csf2,Il1a,Ccn1,Il23a,Plaur,Cxcl5,Msc,Areg,Inhba,Cxcl2,Gfpt2,Gadd45b,Olr1,Hbegf,Nfkb2,Cd80,Cdkn1a,Dusp4,Dusp5,Ccl5,Cd44,Plk2,Tlr2,Bcl2a1d,Irs2,Nfkbia,Traf1,Il6,Dennd5a,Atf3,Pmepa1,Rnf19b,Plek,Tubb2a,Slc2a6,Sat1,Tnip1,Klf6,Nfat5,Phlda1,Kynu,Slc16a6,Bhlhe40,Icam1,Ddx58
HALLMARK_ALLOGRAFT_REJECTION	0.000675304	0.00797845	1.78756	Il13,Ccl22,Il9,Il18rap,Nos2,Inhba,Il12a,Stab1,Cd80,Ncf4,Il4,Trat1,Ccl5,Il2,Cxcr3,Tlr2,Il6,Gpr65,Fas,Bcat1
HALLMARK_IL2_STAT5_SIGNALING	0.000693778	0.00797845	1.76678	Il13,Csf2,Penk,Gadd45b,Tnfsf11,Batf3,Plin2,Serpinb6a,Abcb1a,Rgs16,Cyfip1,Car2,Fah,Cd44,Ckap4,Traf1,Gpr65,Dennd5a,Anxa4,Ahnak,Map6,Emp1,Ncs1,Furin,Socs2,Klf6,Gsto1,Etv4,Myo1e,Ifitm3,Ctsz,Plec,Gpr83,Phlda1,Serpinc1,Il18r1,Cd79b,Ikzf4,Bcl2l1,Bhlhe40,Odc1,Nop2,Lrig1,Itgav
HALLMARK_EPITHELIAL_MESENCHYMAL_TRANSITION	0.000946898	0.00871146	1.84748	Ccn1,Mest,Plaur,Cxcl5,Col5a3,Areg,Inhba,Fermt2,Gadd45b,Fap,Serpine2,Cd44,Vim,Il6,Pmepa1,Lgals1,Emp3,Cald1,Fas,Sat1,Fn1,Tpm1,Itgav,Abi3bp,Flna,Fbn2,Anpep,Itga5
HALLMARK_HYPOXIA	0.00713783	0.0547234	-1.57046	Cxcr4,Isg20,Tmem45a,Slc2a3,Aldoc,Vldlr,Tgfb3,Ndrg1,Ndst1,Bcl2,Hexa,Ccng2,Casp6,Tiparp,Nfil3,Ddit3,Mxi1,Pdk1,Zfp36,Klhl24,Stc2,Ak4,Map3k1,Col5a1,Pgm1,Galk1,Fam162a,Bnip3l,Eno2,Vhl,Selenbp1,Ddit4,Mt1,Gck,Cdkn1c,Ets1,Sap30
HALLMARK_P53_PATHWAY	0.00889101	0.0584267	1.5957	Il1a,Zbtb16,Upp1,Tnni1,Cdk5r1,Hbegf,Rgs16,Cdkn1a,Perp,Plk2,Phlda3,S100a10,H1f2,Atf3,Vdr,Rnf19b,Nupr1,Fas,Sat1,Pdgfa,Rxra,Plk3,Zmat3,Ak1,Casp1,Rhbdf2
HALLMARK_GLYCOLYSIS	0.0133092	0.0765281	-1.48645	Cxcr4,Isg20,Vldlr,Casp6,Mxi1,Agrn,Pcx,Egln3,Stc2,Ak4,Ndufv3,Stmn1,Col5a1,Galk1,Fam162a,B3gnt3,Eno2,Pkp2,Ddit4,Pygl,Sap30,Pfkp,Xylt2,Qsox1,Cln6
HALLMARK_MYC_TARGETS_V2	0.0208656	0.0978445	1.57322	Rrp12,Hspd1,Utp20,Srm,Bysl,Rrp9,Nop2,Mybbp1a,Nop16,Nolc1,Grwd1,Ipo4,Pprc1,Las1l,Wdr74,Wdr43,Nop56,Noc4l,Tbrg4,Mphosph10,Pa2g4,Mrto4,Slc29a2,Farsa,Pus1,Npm1,Ppan,Dusp2,Ndufaf4,Phb,Supv3l1,Ddx18,Imp4,Gnl3,Pes1
HALLMARK_COMPLEMENT	0.0212705	0.0978445	1.5023	Plaur,Pdgfb,Cdk5r1,Olr1,Ctsh,Car2,Dusp5,Ccl5,Pik3r5,Il6,Cpm,Gpd2,Plek,Gnb4,Serpinc1,Fn1,Kynu,Casp1
HALLMARK_CHOLESTEROL_HOMEOSTASIS	0.0512334	0.202198	1.47531	Plaur,Pparg,Adh4,S100a11,Lpl,Sema3b,Atf3,Actg1,Fabp5
HALLMARK_KRAS_SIGNALING_UP	0.0551331	0.202198	1.43838	Csf2,Tnnt2,Plaur,Inhba,Gfpt2,Scn1b,Hbegf,Abcb1a,Sema3b,Rgs16,Car2,Traf1,Evi5,Eng,Emp1,Adam8,Jup,Etv4,Aldh1a3,Mafb
HALLMARK_APOPTOSIS	0.0571429	0.202198	1.42933	Il1a,Gadd45b,Smad7,Cth,Cdkn1a,Cd44,Gna15,Il6,Atf3,Anxa1,Plcb2,Emp1,Lmna,Fas,Sat1,Ifitm3,Fasl,Slc20a1,Bcl2l2,Bcl2l1,Casp1
HALLMARK_IL6_JAK_STAT3_SIGNALING	0.0804598	0.264368	1.4204	Csf2,Cxcl2,Ebi3,Pik3r5,Cd44,Tlr2,Il6,Ltbr,Fas,Il18r1
HALLMARK_SPERMATOGENESIS	0.0955285	0.292954	-1.35126	Ybx2,Cnih2,Septin4,Tle4,Arl4a
HALLMARK_ESTROGEN_RESPONSE_LATE	0.104167	0.299479	-1.28398	Isg20,Il6st,St14,Igfbp4,St6galnac2,Fam102a,Myb,Sord,Id2,Bcl2,Tjp3,Blvrb,Zfp36,Pdcd4,Plxnb1,Sfn,Egr3,Impa2,Ugdh
HALLMARK_TGF_BETA_SIGNALING	0.151341	0.409511	1.33585	Bcar3,Smad7,Pmepa1,Eng,Acvr1,Furin,Skil,Slc20a1,Tgif1,Fkbp1a
HALLMARK_COAGULATION	0.178908	0.448674	1.26073	Pdgfb,Olr1,Hpn,Ctsh,Crip2,Anxa1,Plek,Furin,Dusp14,Serpinc1,Klf7,Fn1
HALLMARK_KRAS_SIGNALING_DN	0.18595	0.448674	-1.2256	Slc30a3,Ybx2,Snn,Slc25a23,Clstn3,Tent5c,Brdt,Synpo,Sidt1,Pdk2,Stag3
HALLMARK_MYC_TARGETS_V1	0.195076	0.448674	1.19033	Hspd1,Srm,Rrp9,Cad,Mrps18b,Odc1,Ctps,Mrpl9,Eif3j1,Nop16,Nolc1,Pabpc4,Eif4g2,Ddx21,Iars,Nhp2,Nop56,C1qbp,Etf1,Pwp1,Rsl1d1,Psmd7,Kars,Orc2,Abce1,Eif3b,Cct3,Pa2g4,Eif3d,Gspt1,Glo1,Cct2,Eprs,Cct7,Snrpa1,Npm1,Psmd1,Kpnb1,Rad23b,Tcp1,Psmd3,Slc25a3,Nme1,Cct4,Ifrd1,Nap1l1,Tufm,Phb,Ddx18,Got2,Eif4h,Eif4a1,Hdgf,Cyc1,Vdac3,Rps2,Gnl3,Xrcc6,Prdx3,Hnrnpa1,Ruvbl2,Prpf31,Ywhaq,Sf3a1,Ppm1g,Psmc4,Clns1a,Pcbp1,Exos…
HALLMARK_BILE_ACID_METABOLISM	0.229412	0.502521	1.21795	Bcar3,Abca3,Abcd3,Rxra,Nedd4,Pecr,Lipe,Abca5,Slc23a2,Hsd17b11
HALLMARK_HEDGEHOG_SIGNALING	0.246124	0.514623	1.22164	Crmp1,Cdk5r1,L1cam,Tle1
HALLMARK_APICAL_JUNCTION	0.273946	0.524143	1.12456	Cx3cl1,Cldn4,Flnc,Amigo2,Map3k20,Lima1,Traf1,Jup,Actn1,Actg1,Myh10,Thbs3,Rhof,Cdk8,Icam1,Acta1,Layn,Zyx,Vav2,Akt3,Vcl,Egfr,Ctnna1,Itga3
HALLMARK_UV_RESPONSE_DN	0.280876	0.524143	1.12652	Ccn1,Pparg,Smad7,Ica1,Anxa4,Fhl2,Amph,Abcc1,Rxra,Bhlhe40,Vav2,Akt3,Slc7a1,Nfkb1,Atp2b4
HALLMARK_MYOGENESIS	0.284861	0.524143	1.11995	Tnnt2,Tnni1,Gadd45b,Hbegf,Myh11,Cdkn1a
HALLMARK_ANGIOGENESIS	0.298311	0.527782	1.14584	Cxcl5,Olr1,Lpl,Pdgfa,Itgav,Vav2,Tnfrsf21
HALLMARK_ESTROGEN_RESPONSE_EARLY	0.312261	0.531999	1.09534	Lad1,Areg,Mast4,Slc7a2,Sema3b,Papss2,Cd44,Tubb2b,Fhl2,Abca3,Rrp12,Ret,P2ry2,Bhlhe40,Gab2,Mybbp1a,Lrig1,Slc26a2
HALLMARK_XENOBIOTIC_METABOLISM	0.385892	0.629611	-1.03362	Igfbp4,Fbln1,Ephx1,Cyp2s1,Mpp2,Smox,Id2,Casp6,Blvrb,Entpd5,Pros1,Ddah2,Spint2,Pcx,Pts,Pink1
HALLMARK_HEME_METABOLISM	0.398721	0.629611	-1.03273	Mboat2,Smox,Tent5c,Tns1,Blvrb,Mxi1,Pcx,Ctsb,Marchf2,Bnip3l,Selenbp1,Ypel5,Bach1,Slc6a9,Epor,Marchf8,Clcn3,Ucp2,Kdm7a,Ccdc28a,Khnyn,Sdcbp,P4ha2,Klf3,Myl4,Tfdp2,Nr3c1,Aqp3,C3,Slc11a2,Slc2a1,Aldh1l1,Ctse
HALLMARK_ANDROGEN_RESPONSE	0.418947	0.629611	-1.04456	Maf,Ndrg1,Sord,Ptk2b,Iqgap2
HALLMARK_PI3K_AKT_MTOR_SIGNALING	0.424303	0.629611	1.01567	Plcb1,Cdkn1a,Dusp3,Il4,Them4,Fasl,Camk4
HALLMARK_ADIPOGENESIS	0.565299	0.812617	0.930655	Sowahc,Pparg,Plin2,Lpl,Fah,Phldb1,Angpt1,Gpd2,Cavin1
HALLMARK_INTERFERON_GAMMA_RESPONSE	0.589354	0.821523	0.921175	Upp1,Irf5,Cdkn1a,Ccl5,Lgals3bp,Nfkbia,Il6,Fas,Bst2,Ifitm3,Parp12,Icam1,Casp1,Ddx58,Lysmd2,Mthfd2,Parp14,Nfkb1,Stat4,Pnp,Plscr1
HALLMARK_FATTY_ACID_METABOLISM	0.65251	0.882807	0.879917	Rdh1,Maoa,Car2,S100a10,Lgals1,Gpd2,Hsph1,Odc1,Acsl4,Eci1,Hsd17b11,Hsdl2,Hsp90aa1,Dlst,Acadvl,Gabarapl1
HALLMARK_PEROXISOME	0.698259	0.917712	0.838018	Abcb1a,Abcb4,Abcd3,Ctps,Acsl4,Slc23a2,Hsd17b11,Slc25a19,Crabp2,Hras,Slc25a4,Mvp,Ercc3,Aldh9a1,Pex14
HALLMARK_INTERFERON_ALPHA_RESPONSE	0.726141	0.927847	-0.83497	Isg20,Sell,Epsti1,Csf1,Ly6e,Ube2l6,Cnp
HALLMARK_UV_RESPONSE_UP	0.750476	0.933024	0.821861	Maoa,Ggh,Abcb1a,Ntrk3,Car2,Nfkbia,Il6,Atf3,Furin,Ret
HALLMARK_REACTIVE_OXIGEN_SPECIES_PATHWAY	0.826255	1	0.719447	Fes,Srxn1,Abcc1,Txnrd1,Lsp1,Txnrd2
HALLMARK_UNFOLDED_PROTEIN_RESPONSE	0.901328	1	0.703046	Atf3,Tubb2a,Bag3,Rrp9,Asns,Nolc1,Mthfd2,Hspa9,Nop14,Nabp1,Iars,Eif4g1,Nhp2,Nop56,Kif5b,Dkc1,Ttc37,Exosc1,Srprb,Npm1,Srpr,Tatdn2,Tars
HALLMARK_MTORC1_SIGNALING	0.905908	1	-0.758455	Cxcr4,Slc2a3,Vldlr,Sord,Nfil3,Ddit3,Pdk1,Egln3,Ak4,Pgm1
HALLMARK_MITOTIC_SPINDLE	0.927481	1	0.683438	Cttn,Kif1b,Myo1e,Mid1ip1,Myh10,Kifap3,Arhgef12,Rhof,Flna,Vcl,Fgd6,Sptan1,Dst,Kif3b,Clasp1,Lats1,Kif5b,Lrpprc,Tiam1,Bin1,Marcks,Arl8a,Itsn1,Sac3d1,Ccdc88a,Cdc27,Myh9,Dynll2,Tbcd,Septin9,Actn4,Ssh2,Map1s,Klc1,Aurka,Trio,Arhgdia,Clip2
HALLMARK_DNA_REPAIR	0.982178	1	0.544642	Ak1,Eloa,Pnp,Vps37b,Aprt,Itpa,Ddb1,Rrm2b,Upf3b,Polr2c,Pde4b,Ercc5,Gtf2h1,Mrpl40,Polr2a,Ercc3,Gmpr2,Adcy6,Polr2f,Sac3d1,Polr2g,Umps,Adrm1,Snapc4,Nme1,Aaas
HALLMARK_PROTEIN_SECRETION	0.984466	1	0.48073	Cav2,Ica1,Kif1b,Egfr,Dst,Scamp1,Stam,Ocrl,Cltc,Lman1
HALLMARK_G2M_CHECKPOINT	0.995868	1	-0.454342	H2az2,Stmn1,Efna5,Cdkn2c,Pml,Sap30,Rps6ka5,Cdkn1b,Rbl1,Cdkn3
HALLMARK_OXIDATIVE_PHOSPHORYLATION	1	1	0.527594	Timm17a,Htra2,Dlat,Glud1,Alas1,Hspa9,Eci1,Atp6v0c,Por,Idh3a,Dlst,Mtrf1,Vdac2,Slc25a4,Acadvl,Cox15,Atp6v1e1,Lrpprc,Atp5b,Slc25a12,Mdh2,Timm9,Mtrr,Timm50,Polr2f,Hccs,Pmpca,Cox10,Gm10053,Pdhx,Mfn2,Mrpl35,Slc25a3,Timm13,Cox11,Rhot1,Supv3l1,Mrps15,Got2,Opa1,Cyc1,Vdac3,Cs,Sucla2,Dld,Oat
HALLMARK_E2F_TARGETS	1	1	0.409167	Cdkn1a,Lyar,Ctps,Pttg1,Nolc1,Mthfd2,Cdc25a,Prps1,Nop56,Melk,Tbrg4,Ak2,Orc2,Pa2g4,Gspt1,Ccp110,Tubg1,Rad50,Hus1,Trip13,Nme1,Mybl2,Nap1l1,Aurka,Rrm2,Dclre1b,Ipo7,Eed,Xrcc6,Orc6,Pop7,Tfrc,Nup107,Ccne1,Dlgap5,Eif2s1,Cdc20,Snrpb,Tmpo,Timeless,Asf1a,Donson,Cdc25b,Slbp,Ubr7,Tcf19,Ccnb2,Rnaseh2a,Ung,Cks1b,Dscc1,Cdk4,Ncapd2,Nbn,H2az1,Pole4,Cdca3,Chek2,Rad51c,Pcna,Lbr,Exosc8,Asf1b,Rfc3,Wee1,Ube2t,Prdx4,Spc…
